# LncRNA *OIP5-AS1* is overexpressed in undifferentiated oral tumors and integrated analysis identifies as a downstream effector of stemness-associated transcription factors

**DOI:** 10.1101/285270

**Authors:** Ganesan Arunkumar, Shankar Anand, Partha Raksha, Shankar Dhamodharan, Harikrishnan Prasanna Srinivasa Rao, Shanmugam Subbiah, Avaniyapuram Kannan Murugan, Arasambattu Kannan Munirajan

## Abstract

Long non-coding RNAs (lncRNAs) play an important role in the regulation of key cellular processes in early development and in cancer. LncRNA *Oip5-as1* facilitates stem cell self-renewal in mouse by sponging mmu-miR-7 and modulating NANOG level, yet its role in cancer is less understood. We analyzed *OIP5-AS1* expression in oral tumors and in TCGA datasets. We observed overexpression of *OIP5-AS1* in oral tumors (*P*<0.001) and in tumors of epithelial origin from TCGA. *OIP5-AS1* expression was strongly associated with undifferentiated tumors (*P*=0.0038). *In silico* analysis showed miR-7 binding site is conserved in mouse and human *OIP5-AS1*. However, human *NANOG* 3’-UTR lost the binding site for hsa-miR-7a-3. Therefore, we screened for other miRNAs that can be sponged by *OIP5-AS1* and identified six potential miRNAs and their downstream target genes. Expression analysis showed downregulation of miRNAs and upregulation of downstream target genes, particularly in undifferentiated tumors with high-level of *OIP5-AS1* suggesting that *OIP5-AS1* could post-transcriptionally modulate the downstream target genes. Further, systematic epigenomic analysis of *OIP5-AS1* promoter revealed binding motifs for MYC, NANOG and KLF4 suggesting that *OIP5-AS1* could be transactivated by stemness-associated transcription factors in cancer. Overexpression of OIP5-AS1 in undifferentiated oral tumors may confer poor prognosis through maintenance of cancer stemness.
