## Supplementary Materials for "LncRNA *OIP5-AS1* is overexpressed in undifferentiated oral tumors and integrated analysis identifies as a downstream effector of stemness-associated transcription factors"

### Sheet: Regulator
Table S8 a: Regulator binding sites in OIP5-AS1 gene
Regualtor	Synonyms	Full Name	Upstream 1kb	Downstream 1kb	Upstream Total Site	Downstream Total Site
MAX	bHLHd4	MYC associated factor X	9	1	9	1
MYC	MRTL, MYCC, bHLHe39, c-Myc	v-myc avian myelocytomatosis viral oncogene homolog	8	0	8	0
USF1	FCHL, FCHL1, HYPLIP1, MLTF, MLTFI, UEF, bHLHb11	upstream transcription factor 1	6	0	6	0
CREB1	CREB	cAMP responsive element binding protein 1	4	1	4	1
E2F6	E2F-6	E2F transcription factor 6	3	0	3	0
NANOG	-	Nanog homeobox	3	0	3	0
YY1	DELTA, INO80S, NF-E1, UCRBP, YIN-YANG-1	YY1 transcription factor	3	19	3	19
ATF2	CRE-BP1, CREB-2, CREB2, HB16, TREB7	activating transcription factor 2	2	0	2	0
EGR1	AT225, G0S30, KROX-24, NGFI-A, TIS8, ZIF-268, ZNF225	early growth response 1	2	1	2	1
ELK1	-	ELK1, member of ETS oncogene family	2	0	2	0
NFIC	CTF, CTF5, NF-I, NFI	nuclear factor I/C (CCAAT-binding transcription factor)	2	0	2	0
SP1	-	Sp1 transcription factor	2	0	2	0
TEAD4	EFTR-2, RTEF1, TCF13L1, TEF-3, TEF3, TEFR-1, hRTEF-1B	TEA domain family member 4	2	0	2	0
USF2	FIP, bHLHb12	upstream transcription factor 2, c-fos interacting	2	0	2	0
ARNT	HIF-1-beta, HIF-1beta, HIF1-beta, HIF1B, HIF1BETA, TANGO, bHLHe2	aryl hydrocarbon receptor nuclear translocator	1	1	1	1
ATF3	-	activating transcription factor 3	1	0	1	0
E2F1	E2F-1, RBAP1, RBBP3, RBP3	E2F transcription factor 1	1	1	1	1
E2F4	E2F-4	E2F transcription factor 4, p107/p130-binding	1	0	1	0
EGR2	AT591, CMT1D, CMT4E, KROX20	early growth response 2	1	0	1	0
ELF1	-	E74-like factor 1 (ets domain transcription factor)	1	1	1	1
ETS1	ETS-1, EWSR2, c-ets-1, p54	v-ets avian erythroblastosis virus E26 oncogene homolog 1	1	0	1	0
GMEB1	P96PIF, PIF96	glucocorticoid modulatory element binding protein 1	1	0	1	0
GMEB2	P79PIF, PIF79	glucocorticoid modulatory element binding protein 2	1	0	1	0
HOXC6	CP25, HHO.C8, HOX3, HOX3C	homeobox C6	1	0	1	0
IRF1	IRF-1, MAR	interferon regulatory factor 1	1	0	1	0
KLF4	EZF, GKLF	Kruppel-like factor 4 (gut)	1	1	1	1
MYBL2	B-MYB, BMYB	v-myb avian myeloblastosis viral oncogene homolog-like 2	1	1	1	1
MZF1	MZF-1, MZF1B, ZFP98, ZNF42, ZSCAN6	myeloid zinc finger 1	1	0	1	0
NFE2	NF-E2, p45	nuclear factor, erythroid 2	1	0	1	0
NKX2-1	BCH, BHC, NK-2, NKX2.1, NKX2A, T/EBP, TEBP, TITF1, TTF-1, TTF1	NK2 homeobox 1	1	0	1	0
SP2	-	Sp2 transcription factor	1	0	1	0
SP4	HF1B, SPR-1	Sp4 transcription factor	1	0	1	0
TBP	GTF2D, GTF2D1, HDL4, SCA17, TFIID	TATA-box binding protein	1	0	1	0
TCF4	E2-2, ITF-2, ITF2, PTHS, SEF-2, SEF2, SEF2-1, SEF2-1A, SEF2-1B, SEF2-1D, TCF-4, bHLHb19	transcription factor 4	1	0	1	0
TEAD1	AA, NTEF-1, REF1, TCF-13, TCF13, TEAD-1, TEF-1	TEA domain family member 1 (SV40 transcriptional enhancer factor)	1	0	1	0
AR	AIS, AR8, DHTR, HUMARA, HYSP1, KD, NR3C4, SBMA, SMAX1, TFM	androgen receptor	0	2	0	2
BARHL1	-	BarH-like homeobox 1	0	1	0	1
EBF1	COE1, EBF, O/E-1, OLF1	early B-cell factor 1	0	3	0	3
ERG	erg-3, p55	v-ets avian erythroblastosis virus E26 oncogene homolog	0	1	0	1
FOXA1	HNF3A, TCF3A	forkhead box A1	0	8	0	8
FOXA2	HNF3B, TCF3B	forkhead box A2	0	2	0	2
GATA2	DCML, IMD21, MONOMAC, NFE1B	GATA binding protein 2	0	1	0	1
GATA3	HDR, HDRS	GATA binding protein 3	0	1	0	1
HOXC9	HOX3, HOX3B	homeobox C9	0	1	0	1
ID1	ID, bHLHb24	inhibitor of DNA binding 1, dominant negative helix-loop-helix protein	0	1	0	1
KDM5A	RBBP-2, RBBP2, RBP2	lysine (K)-specific demethylase 5A	0	1	0	1
KLF5	BTEB2, CKLF, IKLF	Kruppel-like factor 5 (intestinal)	0	2	0	2
KLF9	BTEB, BTEB1	Kruppel-like factor 9	0	1	0	1
LEF1	LEF-1, TCF10, TCF1ALPHA, TCF7L3	lymphoid enhancer-binding factor 1	0	1	0	1
RARG	NR1B3, RARC	retinoic acid receptor, gamma	0	1	0	1
RCOR1	COREST, RCOR	REST corepressor 1	0	1	0	1
RFX1	EFC, RFX	regulatory factor X1	0	1	0	1
SREBF2	SREBP-2, SREBP2, bHLHd2	sterol regulatory element binding transcription factor 2	0	1	0	1
STAT4	SLEB11	signal transducer and activator of transcription 4	0	1	0	1
TFEB	ALPHATFEB, BHLHE35, TCFEB	transcription factor EB	0	1	0	1
TP53	BCC7, LFS1, P53, TRP53	tumor protein p53	0	1	0	1
UBTF	NOR-90, UBF, UBF-1, UBF1, UBF2	upstream binding transcription factor, RNA polymerase I	0	1	0	1
ZFP42	REX-1, REX1, ZNF754, zfp-42	ZFP42 zinc finger protein	0	1	0	1

### Sheet: Regulator Motif
Table S8 b: List of Yamanaka factors binding motif in OIP5-AS1 gene
Regualtor	Regulatory site	Binding locus	Binding site distance	Motif locus	Motif distance	Motif sequence
MYC	Upstream	chr15:41283601..41284186	-96	chr15:41283997..41284007	12	GCCACCTTGAG
MYC	Upstream	chr15:41283556..41284369	-27	chr15:41283767..41283777	-218	ACGGCGGAAAT
MYC	Upstream	chr15:41283570..41284236	-86	chr15:41283722..41283732	-263	GTCACGCGGCC
MYC	Upstream	chr15:41283548..41284261	-85	chr15:41283747..41283757	-238	TACCACGTGGT
MYC	Upstream	chr15:41283526..41284241	-106	chr15:41283747..41283757	-238	TACCACGTGGT
MYC	Upstream	chr15:41283091..41284467	-210	chr15:41283746..41283756	-239	TTACCACGTGG
MYC	Upstream	chr15:41283583..41283934	-231	chr15:41283747..41283757	-238	TACCACGTGGT
MYC	Upstream	chr15:41282946..41284373	-330	chr15:41283747..41283757	-238	TACCACGTGGT
NANOG	Upstream	chr15:41283621..41284153	-102	chr15:41283802..41283809	-184	ACAAAAGC
NANOG	Upstream	chr15:41283672..41284092	-107	chr15:41283802..41283809	-184	ACAAAAGC
NANOG	Upstream	chr15:41283792..41284034	-76	chr15:41283883..41283890	-103	GCATTCCA
KLF4	Upstream	chr15:41283769..41284136	-37	chr15:41283960..41283969	-25	GGGGCGGGGC
KLF4	Downstream	chr15:41284179..41284401	301	chr15:41284236..41284245	251	TGGGCGGGGG
