## Supplementary Materials for "LncRNA *OIP5-AS1* is overexpressed in undifferentiated oral tumors and integrated analysis identifies as a downstream effector of stemness-associated transcription factors"

### Sheet: TUG1-miRNA interactions
Table S9 a: miRNAs interactions with OIP5-AS1 associated lncRNA TUG1
TUG1
STARBASE	DIANA TOOLS	Common	miRCODE
hsa-miR-186-5p	hsa-miR-320c		hsa-miR-132/212/212-3p
hsa-miR-197-3p	hsa-miR-29b-1-5p	hsa-miR-425-5p	hsa-miR-132/212/212-3p
hsa-miR-9-5p	hsa-miR-5006-3p	hsa-miR-542-3p	hsa-miR-7/7ab
hsa-miR-29c-3p	hsa-miR-135a-5p	hsa-miR-505-3p	hsa-miR-9/9ab
hsa-miR-29b-3p	hsa-miR-18a-5p	hsa-miR-197-3p	hsa-miR-137/137ab
hsa-miR-194-5p	let-7d-5p	hsa-miR-21-5p	hsa-miR-138/138ab
hsa-miR-196a-5p	hsa-miR-196a-5p	hsa-miR-9-5p	hsa-miR-138/138ab
hsa-miR-370-3p	hsa-miR-96-5p	hsa-miR-125a-3p	hsa-miR-139-5p
hsa-miR-299-3p	hsa-miR-378c	hsa-miR-186-5p	hsa-miR-140/140-5p/876-3p/1244
hsa-miR-376a-3p	hsa-miR-9-3p	hsa-miR-142-3p	hsa-miR-140/140-5p/876-3p/1244
hsa-miR-376b-3p	hsa-miR-3685	hsa-miR-421	hsa-miR-141/200a
hsa-miR-300	hsa-miR-27a-3p	hsa-miR-222-3p	hsa-miR-142-3p
hsa-miR-381-3p	hsa-miR-224-5p	hsa-miR-29a-3p	hsa-miR-143/1721/4770
hsa-miR-382-5p	hsa-miR-1305	hsa-miR-382-5p	hsa-miR-144
hsa-miR-410-3p	hsa-miR-139-5p	hsa-miR-221-3p	hsa-miR-144
hsa-miR-365a-3p	hsa-miR-34a-5p	hsa-miR-29b-3p	hsa-miR-144
hsa-miR-138-5p	hsa-miR-23a-3p	hsa-miR-29c-3p	hsa-miR-145
hsa-miR-328-3p	hsa-miR-30c-5p	hsa-miR-196a-5p	hsa-miR-145
hsa-miR-132-3p	hsa-miR-21-5p	hsa-miR-145-5p	hsa-miR-148ab-3p/152
hsa-miR-212-3p	hsa-miR-548ay-5p		hsa-miR-153
hsa-miR-144-3p	hsa-miR-28-5p		hsa-miR-153
hsa-miR-142-3p	hsa-miR-1207-5p		hsa-miR-17/17-5p/20ab/20b-5p/93/106ab/427/518a-3p/519d
hsa-miR-21-5p	hsa-miR-181c-5p		hsa-miR-183
hsa-miR-125a-3p	hsa-miR-143-5p		let-7/98/4458/4500
hsa-miR-216b-5p	hsa-miR-26b-5p		hsa-miR-18ab/4735-3p
hsa-miR-4782-3p	hsa-miR-28-5p		hsa-miR-190/190ab
hsa-miR-153-3p	hsa-miR-342-3p		hsa-miR-193/193b/193a-3p
hsa-miR-425-5p	hsa-miR-588		hsa-miR-194
hsa-miR-145-5p	hsa-miR-455-3p		hsa-miR-196abc
hsa-miR-219a-5p	hsa-miR-4317		hsa-miR-196abc
hsa-miR-196b-5p	hsa-miR-16-1-3p		hsa-miR-199ab-5p
hsa-miR-590-5p	hsa-miR-186-5p		hsa-miR-199ab-5p
hsa-miR-335-5p	hsa-miR-129-5p		hsa-miR-199ab-5p
hsa-miR-29a-3p	hsa-miR-375		hsa-miR-1ab/206/613
hsa-miR-31-5p	hsa-miR-17-3p		hsa-miR-1ab/206/613
hsa-miR-221-3p	hsa-miR-369-3p		hsa-miR-203
hsa-miR-222-3p	hsa-miR-320a		hsa-miR-203
hsa-miR-421	hsa-miR-23b-3p		hsa-miR-21/590-5p
hsa-miR-542-3p	hsa-miR-345-5p		hsa-miR-214/761/3619-5p
hsa-miR-505-3p	let-7i-5p		hsa-miR-216a
	hsa-miR-1304-3p		hsa-miR-216b/216b-5p
	hsa-miR-486-5p		hsa-miR-219-5p/508/508-3p/4782-3p
	hsa-miR-30c-5p		hsa-miR-22/22-3p
	hsa-miR-548l		hsa-miR-221/222/222ab/1928
	hsa-miR-19a-5p		hsa-miR-223
	hsa-miR-29a-3p		hsa-miR-122/122a/1352
	ebv-hsa-miR-BART2-3p		hsa-miR-23abc/23b-3p
	hsa-miR-432-5p		hsa-miR-25/32/92abc/363/363-3p/367
	hsa-miR-2681-5p		hsa-miR-26ab/1297/4465
	hsa-miR-183-5p		hsa-miR-26ab/1297/4465
	hsa-miR-4701-3p		hsa-miR-27abc/27a-3p
	hsa-miR-422a		hsa-miR-29abcd
	hsa-miR-3179		hsa-miR-29abcd
	hsa-miR-421		hsa-miR-31
	hsa-miR-199b-3p		hsa-miR-31
	hsa-miR-770-5p		hsa-miR-103a/107/107ab
	hsa-miR-873-3p		hsa-miR-103a/107/107ab
	hsa-miR-548l		hsa-miR-338/338-3p
	hsa-miR-181a-5p		hsa-miR-33a-3p/365/365-3p
	ebv-hsa-miR-BART19-3p		hsa-miR-34ac/34bc-5p/449abc/449c-5p
	hsa-miR-340-5p		hsa-miR-34ac/34bc-5p/449abc/449c-5p
	hsa-miR-3187-3p		hsa-miR-425/425-5p/489
	hsa-miR-145-5p		hsa-miR-128/128ab
	hsa-miR-542-3p		hsa-miR-129-5p/129ab-5p
	hsa-miR-23b-5p
	hsa-miR-449a
	hsa-miR-548w
	hsa-miR-106b-5p
	hsa-miR-29a-3p
	hsa-miR-182-3p
	hsa-miR-212-5p
	hsa-miR-331-5p
	hsa-miR-151a-5p
	hsa-miR-92a-1-5p
	hsa-miR-130b-3p
	hsa-miR-548y
	hsa-miR-1304-5p
	hsa-miR-125a-3p
	hsa-miR-140-3p
	hsa-miR-30b-3p
	hsa-miR-148a-5p
	hsa-miR-18b-3p
	let-7f-2-3p
	hsa-miR-382-5p
	hsa-miR-122-5p
	hsa-miR-374a-5p
	hsa-miR-548w
	hsa-miR-199a-3p
	hsa-miR-493-3p
	hsa-miR-379-3p
	hsa-miR-30a-3p
	hsa-miR-24-3p
	hsa-miR-338-5p
	hsa-miR-129-2-3p
	hsa-miR-25-3p
	hsa-miR-4254
	hsa-miR-501-3p
	hsa-miR-545-3p
	hsa-miR-143-3p
	hsa-miR-106b-5p
	hsa-miR-548o-5p
	hsa-miR-3127-5p
	hsa-miR-548z
	hsa-miR-1283
	hsa-miR-450a-5p
	hsa-miR-221-3p
	hsa-miR-135b-5p
	hsa-miR-29b-3p
	hsa-miR-30a-5p
	hsa-miR-9-5p
	hsa-miR-502-5p
	hsa-miR-210-3p
	hsa-miR-151b
	hsa-miR-29b-2-5p
	hsa-miR-3136-5p
	hsa-miR-548d-5p
	hsa-miR-299-5p
	hsa-miR-545-3p
	hsa-miR-7-5p
	hsa-miR-320b
	hsa-miR-1825
	hsa-miR-5581-3p
	hsa-miR-3619-5p
	hsa-miR-196b-3p
	hsa-miR-432-5p
	hsa-miR-548o-5p
	hsa-miR-330-3p
	hsa-miR-1202
	hsa-miR-548c-5p
	hsa-miR-26a-5p
	hsa-miR-769-3p
	hsa-miR-500b-5p
	hsa-miR-3613-3p
	hsa-miR-505-3p
	hsa-miR-99a-3p
	hsa-miR-125b-2-3p
	hsa-miR-548d-5p
	hsa-miR-149-5p
	hsa-miR-190b
	hsa-miR-377-5p
	hsa-miR-708-5p
	hsa-miR-222-3p
	hsa-miR-129-1-3p
	hsa-miR-200c-3p
	hsa-miR-582-5p
	hsa-miR-550a-3-5p
	ebv-hsa-miR-BART17-3p
	hsa-miR-548c-5p
	hsa-miR-30a-5p
	hsa-miR-181b-5p
	hsa-miR-17-5p
	hsa-miR-490-3p
	hsa-miR-635
	hsa-miR-4685-3p
	hsa-miR-30e-5p
	hsa-miR-548i
	hsa-miR-577
	hsa-miR-33b-5p
	hsa-miR-20a-5p
	hsa-miR-148a-3p
	hsa-miR-101-3p
	hsa-miR-361-5p
	hsa-miR-500a-5p
	hsa-miR-3679-5p
	hsa-miR-145-3p
	hsa-miR-301a-3p
	hsa-miR-629-3p
	hsa-miR-2355-3p
	hsa-miR-151a-3p
	hsa-miR-501-5p
	hsa-miR-20b-5p
	hsa-miR-548at-5p
	kshv-hsa-miR-K12-9-3p
	hsa-miR-548ap-3p
	hsa-miR-20a-5p
	hsa-miR-548ab
	hsa-miR-30d-5p
	hsa-miR-197-3p
	hsa-miR-27b-3p
	hsa-miR-651-5p
	hsa-miR-33b-3p
	hsa-miR-3194-3p
	hsa-miR-374a-3p
	hsa-miR-499a-5p
	hsa-miR-187-5p
	hsa-miR-93-5p
	hsa-miR-378a-3p
	hsa-miR-29c-3p
	hsa-miR-29c-3p
	hsa-miR-142-5p
	hsa-miR-617
	hsa-miR-548b-5p
	hsa-miR-193b-3p
	hsa-miR-452-5p
	hsa-miR-33a-5p
	hsa-miR-30e-3p
	hsa-miR-130a-3p
	hsa-miR-924
	hsa-miR-4698
	kshv-hsa-miR-K12-5-5p
	hsa-miR-539-5p
	let-7b-5p
	hsa-miR-483-3p
	hsa-miR-142-3p
	hsa-miR-148b-5p
	hsa-miR-320d
	hsa-miR-140-5p
	hsa-miR-4705
	hsa-miR-148b-3p
	hsa-miR-3611
	hsa-miR-362-5p
	hsa-miR-3065-3p
	hsa-miR-548b-5p
	hsa-miR-19b-1-5p
	hsa-miR-141-3p
	let-7a-5p
	hsa-miR-34a-3p
	hsa-miR-30b-5p
	hsa-miR-550a-5p
	kshv-hsa-miR-K12-10a-3p
	hsa-miR-190a-5p
	hsa-miR-18b-5p
	hsa-miR-26b-3p
	hsa-miR-1276
	let-7g-5p
	hsa-miR-499a-3p
	kshv-hsa-miR-K12-10a-3p
	hsa-miR-548n
	hsa-miR-548ab
	hsa-miR-182-5p
	hsa-miR-766-5p
	hsa-miR-574-5p
	hsa-miR-589-3p
	hsa-miR-30b-5p
	hsa-miR-551b-5p
	hsa-miR-378i
	let-7a-3p
	let-7e-5p
	hsa-miR-3607-3p
	let-7f-5p
	hsa-miR-548j-5p
	hsa-miR-4491
	hsa-miR-21-3p
	hsa-miR-301b-3p
	kshv-hsa-miR-K12-12-5p
	hsa-miR-543
	hsa-miR-561-3p
	hsa-miR-541-5p
	hsa-miR-708-5p
	hsa-miR-425-5p
	hsa-miR-197-3p
	hsa-miR-136-5p
	hsa-miR-548k
	hsa-miR-659-3p

### Sheet: NEAT1-miRNA interactions
Table S9 b: miRNAs interactions with OIP5-AS1 associated lncRNA NEAT1
NEAT1
STARBASE	DIANA TOOLS	common	miRCODE
hsa-miR-34a-5p	hsa-miR-181a-2-3p	hsa-miR-10a-5p	hsa-miR-132/212/212-3p
hsa-miR-761	hsa-miR-342-3p	hsa-miR-342-3p	hsa-miR-132/212/212-3p
hsa-miR-101-3p	hsa-miR-143-3p	hsa-miR-214-3p	hsa-miR-7/7ab
hsa-miR-320b	hsa-miR-301a-3p	hsa-miR-101-3p	hsa-miR-9/9ab
hsa-miR-9-5p	hsa-miR-3127-3p	hsa-miR-506-3p	hsa-miR-137/137ab
hsa-miR-214-3p	hsa-miR-320d	let-7g-5p	hsa-miR-138/138ab
hsa-miR-181b-5p	hsa-miR-330-5p	hsa-miR-125a-3p	hsa-miR-138/138ab
hsa-miR-181a-5p	let-7e-5p	hsa-miR-499a-5p	hsa-miR-139-5p
hsa-miR-194-5p	hsa-miR-582-3p	hsa-miR-193a-3p	hsa-miR-140/140-5p/876-3p/1244
hsa-miR-107	hsa-miR-361-3p	hsa-miR-335-5p	hsa-miR-140/140-5p/876-3p/1244
hsa-miR-146b-5p	hsa-miR-2467-5p	hsa-miR-362-3p	hsa-miR-141/200a
hsa-miR-202-3p	hsa-miR-27a-3p	hsa-miR-3619-5p	hsa-miR-142-3p
hsa-miR-129-5p	hsa-miR-766-3p	hsa-miR-146a-5p	hsa-miR-143/1721/4770
hsa-miR-708-5p	hsa-miR-27b-3p	hsa-miR-129-5p	hsa-miR-144
hsa-miR-34c-5p	hsa-miR-93-3p	hsa-miR-211-5p	hsa-miR-144
let-7a-5p	hsa-miR-432-5p	hsa-miR-425-5p	hsa-miR-144
let-7i-5p	hsa-miR-548b-5p	hsa-miR-4429	hsa-miR-145
hsa-miR-320d	hsa-miR-1976	hsa-miR-181a-5p	hsa-miR-145
hsa-miR-4500	hsa-miR-185-5p	hsa-miR-449a	hsa-miR-148ab-3p/152
hsa-miR-342-3p	hsa-miR-362-3p	hsa-miR-505-3p	hsa-miR-153
hsa-miR-433-3p	hsa-miR-340-3p	hsa-miR-324-5p	hsa-miR-153
hsa-miR-370-3p	hsa-miR-146a-5p	let-7b-5p	hsa-miR-17/17-5p/20ab/20b-5p/93/106ab/427/518a-3p/519d
hsa-miR-379-5p	hsa-miR-3679-5p	hsa-miR-34c-5p	hsa-miR-183
hsa-miR-329-3p	let-7d-3p	hsa-miR-320a	let-7/98/4458/4500
hsa-miR-543	hsa-miR-548n	hsa-miR-320b	hsa-miR-18ab/4735-3p
hsa-miR-495-3p	hsa-miR-4701-3p	hsa-miR-154-5p	hsa-miR-190/190ab
hsa-miR-539-5p	hsa-miR-296-3p	let-7f-5p	hsa-miR-193/193b/193a-3p
hsa-miR-154-5p	hsa-miR-545-3p	hsa-miR-193b-3p	hsa-miR-194
hsa-miR-377-3p	hsa-miR-548a-3p	hsa-miR-202-3p	hsa-miR-196abc
hsa-miR-211-5p	hsa-miR-15a-5p	hsa-miR-365a-3p	hsa-miR-196abc
hsa-miR-3529-5p	hsa-miR-551b-3p	hsa-miR-204-5p	hsa-miR-199ab-5p
hsa-miR-193b-3p	hsa-miR-320a	hsa-miR-539-5p	hsa-miR-199ab-5p
hsa-miR-365a-3p	hsa-miR-411-3p	hsa-miR-124-3p	hsa-miR-199ab-5p
hsa-miR-22-3p	let-7f-5p	let-7e-5p	hsa-miR-1ab/206/613
hsa-miR-324-5p	hsa-miR-30a-3p	hsa-miR-449b-5p	hsa-miR-1ab/206/613
hsa-miR-193a-3p	hsa-miR-130a-3p	hsa-miR-181b-5p	hsa-miR-203
hsa-miR-4725-5p	hsa-miR-199a-3p	let-7a-5p	hsa-miR-203
hsa-miR-10a-5p	hsa-miR-1276	let-7i-5p	hsa-miR-21/590-5p
hsa-miR-320c	hsa-miR-224-3p	hsa-miR-9-5p	hsa-miR-214/761/3619-5p
hsa-miR-4319	hsa-miR-29a-3p	hsa-miR-379-5p	hsa-miR-216a
hsa-miR-27a-3p	hsa-miR-324-3p	hsa-miR-320c	hsa-miR-216b/216b-5p
hsa-miR-181c-5p	hsa-miR-497-3p	hsa-miR-320d	hsa-miR-219-5p/508/508-3p/4782-3p
hsa-miR-181d-5p	hsa-miR-202-3p	hsa-miR-27a-3p	hsa-miR-22/22-3p
let-7e-5p	hsa-miR-132-3p	hsa-miR-125a-5p	hsa-miR-221/222/222ab/1928
hsa-miR-125a-5p	hsa-miR-4685-3p	hsa-miR-377-3p	hsa-miR-223
hsa-miR-125a-3p	hsa-miR-130b-5p	hsa-miR-708-5p	hsa-miR-122/122a/1352
hsa-miR-371a-5p	hsa-miR-130b-3p	hsa-miR-103a-3p	hsa-miR-23abc/23b-3p
hsa-miR-4429	hsa-miR-425-5p	hsa-miR-371a-5p	hsa-miR-25/32/92abc/363/363-3p/367
hsa-miR-4262	hsa-miR-33a-5p	hsa-miR-22-3p	hsa-miR-26ab/1297/4465
hsa-miR-216a-5p	hsa-miR-676-3p	hsa-miR-181c-5p	hsa-miR-26ab/1297/4465
hsa-miR-10b-5p	hsa-miR-16-1-3p	hsa-miR-10b-5p	hsa-miR-27abc/27a-3p
hsa-miR-103a-3p	hsa-miR-652-5p	hsa-miR-339-5p	hsa-miR-29abcd
hsa-miR-499a-5p	hsa-miR-103a-3p	hsa-miR-194-5p	hsa-miR-29abcd
hsa-miR-124-3p	hsa-miR-378a-3p	let-7d-5p	hsa-miR-31
let-7c-5p	hsa-miR-532-3p	hsa-miR-34a-5p	hsa-miR-31
hsa-miR-3619-5p	hsa-miR-30e-5p	hsa-miR-28-5p	hsa-miR-103a/107/107ab
let-7b-5p	hsa-miR-628-5p	hsa-miR-543	hsa-miR-103a/107/107ab
hsa-miR-425-5p	hsa-miR-193b-3p	hsa-miR-27b-3p	hsa-miR-338/338-3p
let-7g-5p	hsa-miR-31-5p	hsa-miR-107	hsa-miR-33a-3p/365/365-3p
hsa-miR-28-5p	hsa-miR-3065-3p	hsa-miR-146b-5p	hsa-miR-34ac/34bc-5p/449abc/449c-5p
hsa-miR-3139	hsa-miR-342-5p	hsa-miR-590-3p	hsa-miR-34ac/34bc-5p/449abc/449c-5p
hsa-miR-4458	hsa-miR-378c		hsa-miR-425/425-5p/489
hsa-miR-449a	hsa-miR-382-5p		hsa-miR-128/128ab
hsa-miR-449b-5p	hsa-miR-149-3p		hsa-miR-129-5p/129ab-5p
hsa-miR-146a-5p	hsa-miR-486-3p
hsa-miR-339-5p	hsa-miR-124-5p
hsa-miR-590-3p	hsa-miR-130a-5p
hsa-miR-335-5p	hsa-miR-27b-5p
hsa-miR-383-5p	hsa-miR-193a-3p
hsa-miR-320a	hsa-miR-106b-3p
hsa-miR-204-5p	hsa-miR-877-5p
let-7f-5p	hsa-miR-374c-5p
let-7d-5p	hsa-miR-378d
hsa-miR-27b-3p	hsa-miR-139-5p
hsa-miR-362-3p	hsa-miR-200b-3p
hsa-miR-98-5p	let-7d-5p
hsa-miR-503-5p	hsa-miR-4422
hsa-miR-504-5p	hsa-miR-188-3p
hsa-miR-505-3p	hsa-miR-185-3p
hsa-miR-506-3p	hsa-miR-197-3p
	hsa-miR-502-3p
	hsa-miR-141-3p
	hsa-miR-126-5p
	hsa-miR-551b-5p
	hsa-miR-20b-3p
	hsa-miR-642a-5p
	hsa-miR-21-5p
	hsa-miR-331-5p
	hsa-miR-4705
	hsa-miR-424-5p
	hsa-miR-22-5p
	hsa-miR-99b-5p
	hsa-miR-3615
	hsa-miR-520c-3p
	hsa-miR-539-3p
	let-7i-5p
	let-7a-5p
	hsa-miR-3677-5p
	hsa-miR-15b-5p
	hsa-miR-24-2-5p
	hsa-miR-10b-3p
	hsa-miR-3619-5p
	hsa-miR-7-1-3p
	hsa-miR-1304-5p
	hsa-miR-1305
	hsa-miR-499a-5p
	hsa-miR-16-5p
	hsa-miR-3180-3p
	hsa-miR-374a-3p
	hsa-miR-320c
	hsa-miR-497-5p
	hsa-miR-3157-5p
	hsa-miR-28-5p
	hsa-miR-484
	hsa-miR-1307-3p
	hsa-miR-195-5p
	hsa-miR-548h-5p
	hsa-miR-182-3p
	hsa-miR-1224-5p
	hsa-miR-302a-3p
	hsa-miR-151a-3p
	hsa-miR-125b-5p
	hsa-miR-212-3p
	hsa-miR-10a-5p
	hsa-miR-222-3p
	hsa-miR-214-3p
	hsa-miR-18a-5p
	hsa-miR-199b-5p
	hsa-miR-136-5p
	hsa-miR-149-5p
	hsa-miR-629-5p
	hsa-miR-629-3p
	hsa-miR-5581-3p
	hsa-miR-331-3p
	hsa-miR-339-5p
	hsa-miR-490-3p
	hsa-miR-933
	hsa-miR-34c-5p
	hsa-miR-500a-3p
	hsa-miR-196a-5p
	hsa-miR-181c-5p
	hsa-miR-548ax
	hsa-miR-320e
	hsa-miR-2355-3p
	hsa-miR-204-5p
	hsa-miR-3657
	hsa-miR-103a-2-5p
	hsa-miR-1267
	let-7g-3p
	hsa-miR-922
	hsa-miR-449b-5p
	hsa-miR-378i
	hsa-miR-449c-5p
	hsa-miR-148a-3p
	hsa-miR-2682-5p
	hsa-miR-708-3p
	hsa-miR-4726-3p
	hsa-miR-649
	hsa-miR-30c-5p
	hsa-miR-21-3p
	hsa-miR-29b-3p
	hsa-miR-663a
	hsa-miR-650
	hsa-miR-217
	hsa-miR-4326
	hsa-miR-450b-5p
	hsa-miR-505-5p
	hsa-miR-518c-5p
	hsa-miR-145-5p
	hsa-miR-1306-5p
	hsa-miR-1249-3p
	hsa-miR-326
	hsa-miR-595
	hsa-miR-181b-5p
	hsa-miR-186-3p
	hsa-miR-26a-5p
	hsa-miR-3661
	hsa-miR-490-5p
	hsa-miR-365b-3p
	hsa-miR-4521
	hsa-miR-502-5p
	hsa-miR-641
	hsa-miR-454-3p
	hsa-miR-940
	hsa-miR-5581-5p
	hsa-miR-520d-5p
	hsa-miR-5010-3p
	hsa-miR-4787-5p
	hsa-miR-634
	hsa-miR-196b-3p
	hsa-miR-708-5p
	hsa-miR-671-5p
	hsa-miR-1271-3p
	hsa-miR-20a-3p
	hsa-miR-513a-5p
	hsa-miR-34a-5p
	hsa-miR-4803
	hsa-miR-296-5p
	hsa-miR-518d-5p
	hsa-miR-140-3p
	hsa-miR-188-5p
	hsa-miR-20a-5p
	hsa-miR-190b
	hsa-miR-144-3p
	hsa-miR-23a-3p
	hsa-miR-3199
	hsa-miR-19a-3p
	hsa-miR-1825
	hsa-miR-548k
	hsa-miR-29b-1-5p
	hsa-miR-141-5p
	hsa-miR-877-3p
	hsa-miR-508-5p
	hsa-miR-631
	hsa-miR-151a-5p
	hsa-miR-624-3p
	hsa-miR-550a-5p
	hsa-miR-642b-3p
	hsa-miR-4286
	hsa-miR-421
	hsa-miR-377-3p
	hsa-miR-23c
	hsa-miR-30a-5p
	hsa-miR-615-5p
	hsa-miR-30d-5p
	hsa-miR-2115-5p
	hsa-miR-107
	hsa-miR-548ab
	hsa-miR-3177-5p
	hsa-miR-5008-3p
	hsa-miR-23b-3p
	hsa-miR-324-5p
	hsa-miR-592
	hsa-miR-221-5p
	hsa-miR-214-5p
	hsa-miR-17-5p
	hsa-miR-548c-5p
	hsa-miR-455-3p
	hsa-miR-212-5p
	hsa-miR-10a-3p
	hsa-miR-577
	hsa-miR-509-3-5p
	hsa-miR-4429
	hsa-miR-16-2-3p
	hsa-miR-611
	hsa-miR-4766-3p
	hsa-miR-148b-5p
	hsa-miR-1207-5p
	hsa-miR-423-5p
	hsa-miR-330-3p
	hsa-miR-654-5p
	hsa-miR-3609
	hsa-miR-129-5p
	hsa-miR-223-5p
	hsa-miR-374a-5p
	hsa-miR-548a-5p
	hsa-miR-221-3p
	hsa-miR-873-5p
	hsa-miR-2277-3p
	hsa-miR-192-3p
	hsa-miR-4265
	hsa-miR-29c-5p
	hsa-miR-765
	hsa-miR-34a-3p
	hsa-miR-24-1-5p
	hsa-miR-1225-5p
	hsa-miR-30d-3p
	hsa-miR-625-5p
	hsa-miR-548an
	hsa-miR-2355-5p
	hsa-miR-101-5p
	hsa-miR-485-5p
	hsa-miR-488-3p
	hsa-miR-378a-5p
	hsa-miR-507
	hsa-miR-17-3p
	hsa-miR-607
	hsa-miR-3145-3p
	hsa-miR-1293
	hsa-miR-301a-5p
	hsa-miR-181a-3p
	hsa-miR-4738-3p
	hsa-miR-361-5p
	hsa-miR-4793-3p
	hsa-miR-194-5p
	hsa-miR-452-5p
	hsa-miR-325
	hsa-miR-450a-5p
	hsa-miR-323a-5p
	hsa-miR-30c-2-3p
	hsa-miR-935
	hsa-miR-431-3p
	hsa-miR-573
	hsa-miR-99a-3p
	hsa-miR-1228-5p
	hsa-miR-1304-3p
	hsa-miR-1254
	let-7f-2-3p
	hsa-miR-32-5p
	hsa-miR-222-5p
	hsa-miR-19b-3p
	hsa-miR-1306-3p
	hsa-miR-181b-3p
	hsa-miR-574-5p
	hsa-miR-29a-5p
	hsa-miR-519c-3p
	hsa-miR-340-5p
	hsa-miR-512-3p
	hsa-miR-22-3p
	hsa-miR-1-3p
	hsa-miR-199b-3p
	hsa-miR-548ap-3p
	let-7b-5p
	hsa-miR-4786-3p
	hsa-miR-30b-5p
	hsa-miR-1179
	hsa-miR-513c-5p
	hsa-miR-369-3p
	hsa-miR-199a-5p
	hsa-miR-590-5p
	hsa-miR-548b-3p
	hsa-miR-1231
	hsa-miR-4804-5p
	hsa-miR-4691-3p
	hsa-miR-492
	hsa-miR-362-5p
	hsa-miR-589-5p
	hsa-miR-191-5p
	hsa-miR-3187-3p
	hsa-miR-518d-3p
	hsa-miR-10b-5p
	hsa-miR-2278
	hsa-miR-15a-3p
	hsa-miR-3158-3p
	hsa-miR-1277-5p
	hsa-miR-320b
	hsa-miR-302d-5p
	hsa-miR-1914-3p
	hsa-miR-132-5p
	hsa-miR-548d-3p
	hsa-miR-3943
	hsa-miR-29c-3p
	hsa-miR-346
	hsa-miR-501-3p
	hsa-miR-5094
	hsa-miR-520a-3p
	hsa-miR-660-3p
	hsa-miR-941
	hsa-miR-501-5p
	hsa-miR-432-3p
	hsa-miR-374c-3p
	hsa-miR-545-5p
	hsa-miR-3130-5p
	hsa-miR-3117-5p
	hsa-miR-1281
	hsa-miR-224-5p
	hsa-miR-382-3p
	kshv-hsa-miR-K12-4-5p
	hsa-miR-367-3p
	hsa-miR-374b-5p
	hsa-miR-143-5p
	hsa-miR-526a
	hsa-miR-660-5p
	hsa-miR-1271-5p
	hsa-miR-200c-3p
	hsa-miR-1243
	hsa-miR-516b-5p
	hsa-miR-1260a
	hsa-miR-588
	hsa-miR-34b-5p
	hsa-miR-770-5p
	hsa-miR-654-3p
	hsa-miR-15b-3p
	hsa-miR-499a-3p
	hsa-miR-548ar-3p
	hsa-miR-99b-3p
	hsa-miR-493-3p
	hsa-miR-548at-5p
	hsa-miR-374b-3p
	hsa-miR-92a-1-5p
	hsa-miR-125a-5p
	hsa-miR-19b-1-5p
	hsa-miR-576-5p
	hsa-miR-124-3p
	hsa-miR-4328
	hsa-miR-665
	hsa-miR-921
	kshv-hsa-miR-K12-4-3p
	hsa-miR-140-5p
	hsa-miR-92b-3p
	hsa-miR-561-3p
	hsa-miR-211-5p
	hsa-miR-518a-5p
	let-7i-3p
	hsa-miR-561-5p
	hsa-miR-1915-3p
	hsa-miR-148b-3p
	hsa-miR-379-5p
	hsa-miR-3611
	ebv-hsa-miR-BART16
	hsa-miR-505-3p
	hsa-miR-1202
	hsa-miR-3194-3p
	hsa-miR-652-3p
	hsa-miR-1226-5p
	hsa-miR-150-5p
	hsa-miR-196b-5p
	hsa-miR-4473
	hsa-miR-3613-5p
	hsa-miR-1913
	hsa-miR-550a-3-5p
	hsa-miR-4690-5p
	hsa-miR-1268a
	hsa-miR-574-3p
	hsa-miR-5582-3p
	hsa-miR-491-5p
	hsa-miR-769-5p
	hsa-miR-615-3p
	hsa-miR-543
	hsa-miR-647
	hsa-miR-4693-5p
	hsa-miR-144-5p
	hsa-miR-192-5p
	hsa-miR-142-3p
	hsa-miR-127-5p
	hsa-miR-675-5p
	hsa-miR-518b
	hsa-miR-3685
	hsa-miR-9-3p
	hsa-miR-920
	hsa-miR-452-3p
	hsa-miR-609
	hsa-miR-106a-5p
	hsa-miR-632
	hsa-miR-3605-3p
	hsa-miR-373-3p
	hsa-miR-582-5p
	hsa-miR-33a-3p
	hsa-miR-532-5p
	hsa-miR-4523
	hsa-miR-18b-5p
	hsa-miR-7-5p
	hsa-miR-26b-5p
	hsa-miR-181a-5p
	hsa-miR-337-5p
	hsa-miR-429
	hsa-miR-1299
	hsa-miR-26b-3p
	hsa-miR-5009-5p
	hsa-miR-587
	hsa-miR-2681-5p
	hsa-miR-302a-5p
	hsa-miR-3200-3p
	hsa-miR-1269b
	hsa-miR-30e-3p
	hsa-miR-449a
	hsa-miR-92a-2-5p
	hsa-miR-323a-3p
	hsa-miR-147b
	hsa-miR-20b-5p
	hsa-miR-365a-3p
	hsa-miR-302c-5p
	hsa-miR-378b
	hsa-miR-9-5p
	hsa-miR-146b-5p
	hsa-miR-4525
	hsa-miR-25-3p
	hsa-miR-148a-5p
	hsa-miR-769-3p
	hsa-miR-514a-3p
	hsa-miR-1247-5p
	hsa-miR-29b-2-5p
	hsa-miR-125a-3p
	hsa-miR-129-2-3p
	hsa-miR-4254
	hsa-miR-626
	hsa-miR-1226-3p
	hsa-miR-3929
	hsa-miR-135a-5p
	hsa-miR-744-5p
	hsa-miR-26a-1-3p
	hsa-miR-1246
	let-7a-2-3p
	hsa-miR-885-3p
	hsa-miR-622
	hsa-miR-186-5p
	hsa-miR-125b-2-3p
	hsa-miR-299-3p
	hsa-miR-24-3p
	hsa-miR-101-3p
	hsa-miR-378g
	hsa-miR-575
	hsa-miR-4482-5p
	hsa-miR-3065-5p
	let-7g-5p
	hsa-miR-590-3p
	hsa-miR-92a-3p
	hsa-miR-3157-3p
	hsa-miR-658
	hsa-miR-4661-5p
	hsa-miR-548z
	hsa-miR-218-5p
	hsa-miR-522-3p
	hsa-miR-2110
	hsa-miR-138-1-3p
	hsa-miR-662
	hsa-miR-409-3p
	hsa-miR-527
	hsa-miR-345-5p
	hsa-miR-802
	hsa-miR-200a-3p
	hsa-miR-584-5p
	hsa-miR-2114-5p
	hsa-miR-1270
	hsa-miR-485-3p
	hsa-miR-4452
	hsa-miR-3179
	hsa-miR-33b-3p
	hsa-miR-616-5p
	hsa-miR-500a-5p
	hsa-miR-3115
	hsa-miR-493-5p
	hsa-miR-196a-3p
	hsa-miR-498
	hsa-miR-34b-3p
	hsa-miR-409-5p
	hsa-miR-522-5p
	hsa-miR-33b-5p
	hsa-miR-191-3p
	hsa-miR-23b-5p
	hsa-miR-744-3p
	hsa-miR-539-5p
	hsa-miR-589-3p
	hsa-miR-1915-5p
	ebv-hsa-miR-BART6-3p
	hsa-miR-154-3p
	hsa-miR-377-5p
	hsa-miR-3194-5p
	hsa-miR-1185-5p
	hsa-miR-638
	hsa-miR-1307-5p
	hsa-miR-542-5p
	hsa-miR-5008-5p
	hsa-miR-3619-3p
	hsa-miR-218-1-3p
	hsa-miR-544a
	hsa-miR-617
	hsa-miR-491-3p
	hsa-miR-486-5p
	hsa-miR-526b-5p
	hsa-miR-451a
	hsa-miR-618
	hsa-miR-1185-1-3p
	hsa-miR-516a-5p
	hsa-miR-519a-3p
	hsa-miR-518f-3p
	hsa-miR-31-3p
	hsa-miR-411-5p
	hsa-miR-548o-3p
	hsa-miR-3176
	hsa-miR-129-1-3p
	hsa-miR-126-3p
	hsa-miR-363-3p
	hsa-miR-32-3p
	hsa-miR-138-5p
	hsa-miR-373-5p
	hsa-miR-380-5p
	hsa-miR-488-5p
	hsa-miR-570-3p
	hsa-miR-200b-5p
	let-7a-3p
	hsa-miR-518a-3p
	hsa-miR-637
	hsa-miR-19a-5p
	hsa-miR-5682
	hsa-miR-483-5p
	hsa-miR-3127-5p
	hsa-miR-146a-3p
	hsa-miR-4517
	hsa-miR-125b-1-3p
	hsa-miR-365b-5p
	hsa-miR-509-5p
	hsa-miR-5006-3p
	hsa-miR-625-3p
	hsa-miR-30c-1-3p
	hsa-miR-612
	hsa-miR-512-5p
	hsa-miR-147a
	hsa-miR-541-5p
	hsa-miR-299-5p
	hsa-miR-183-5p
	hsa-miR-301b-3p
	hsa-miR-92b-5p
	hsa-miR-194-3p
	hsa-miR-4511
	hsa-miR-603
	hsa-miR-424-3p
	hsa-miR-924
	hsa-miR-604
	hsa-miR-520c-5p
	hsa-miR-628-3p
	hsa-miR-936
	hsa-miR-1224-3p
	hsa-miR-876-5p
	hsa-miR-371a-5p
	hsa-miR-583
	hsa-miR-548ak
	hsa-miR-550a-3p
	hsa-miR-1909-5p
	hsa-miR-548at-3p
	hsa-miR-3913-5p
	hsa-miR-146b-3p
	hsa-miR-4454
	hsa-miR-18b-3p
	hsa-miR-4742-3p
	hsa-miR-335-5p
	hsa-miR-135b-5p
	hsa-miR-671-3p
	hsa-miR-4487
	hsa-miR-5690
	hsa-miR-28-3p
	hsa-miR-525-3p
	hsa-miR-106b-5p
	hsa-miR-198
	hsa-miR-4999-5p
	hsa-miR-659-3p
	hsa-miR-200a-5p
	hsa-miR-187-5p
	hsa-miR-4317
	hsa-miR-376a-3p
	hsa-miR-183-3p
	hsa-miR-182-5p
	hsa-miR-3934-5p
	hsa-miR-93-5p
	hsa-miR-302c-3p
	hsa-miR-200c-5p
	hsa-miR-145-3p
	ebv-hsa-miR-BART18-5p
	kshv-hsa-miR-K12-7-3p
	hsa-miR-154-5p
	hsa-miR-218-2-3p
	hsa-miR-571
	hsa-miR-193a-5p
	hsa-miR-513a-3p
	hsa-miR-593-5p
	hsa-miR-4733-5p
	hsa-miR-635
	hsa-miR-454-5p
	hsa-miR-557
	hsa-miR-379-3p
	hsa-miR-4783-3p
	hsa-miR-556-5p
	hsa-miR-99a-5p
	hsa-miR-150-3p
	hsa-miR-34c-3p
	hsa-miR-137
	hsa-miR-567
	hsa-miR-876-3p
	hsa-miR-760
	hsa-miR-576-3p
	hsa-miR-518f-5p
	hsa-miR-621
	hsa-miR-1283
	hsa-miR-18a-3p
	hsa-miR-873-3p
	hsa-miR-338-5p
	hsa-miR-556-3p
	hsa-miR-1185-2-3p
	hsa-miR-122-5p
	hsa-miR-26a-2-3p
	hsa-miR-1260b
	hsa-miR-139-3p
	hsa-miR-4664-5p
	hsa-miR-338-3p
	let-7b-3p
	hsa-miR-339-3p
	hsa-miR-548x-3p
	hsa-miR-875-3p
	hsa-miR-608
	hsa-miR-657
	hsa-miR-606
	hsa-miR-3613-3p
	hsa-miR-375
	hsa-miR-4698
	hsa-miR-100-3p
	hsa-miR-548aa
	hsa-miR-30b-3p
	hsa-miR-96-5p
	hsa-miR-767-5p
	hsa-miR-517-5p
	hsa-miR-155-5p
	hsa-miR-100-5p
	hsa-miR-675-3p
	hsa-miR-4485-3p
	hsa-miR-624-5p
	hsa-miR-335-3p
	hsa-miR-136-3p
	hsa-miR-483-3p
	kshv-hsa-miR-K12-6-5p
	hsa-miR-193b-5p
	hsa-miR-506-3p
	hsa-miR-885-5p
	hsa-miR-4789-5p
	hsa-miR-96-3p
	hsa-miR-541-3p
	hsa-miR-548d-5p
	let-7f-1-3p
	hsa-miR-3605-5p
	hsa-miR-548au-3p
	hsa-miR-25-5p
	hsa-miR-526b-3p
	hsa-miR-550b-2-5p
	hsa-miR-363-5p
	hsa-miR-142-5p
	hsa-miR-181c-3p
	hsa-miR-548l
	hsa-miR-298
	hsa-miR-105-5p
	hsa-miR-519b-3p
	hsa-miR-616-3p
	hsa-miR-455-5p
	hsa-miR-27a-5p
	hsa-miR-23a-5p
	hsa-miR-1269a
	ebv-hsa-miR-BART20-3p
	hsa-miR-422a
	hsa-miR-642b-5p
	hsa-miR-7-2-3p
	hsa-miR-138-2-3p
	hsa-miR-204-3p
	hsa-miR-425-3p
	hsa-miR-3200-5p
	hsa-miR-520a-5p

### Sheet: HOTAIR-miRNA interactions
Table S9 c: miRNAs interactions with OIP5-AS1 associated lncRNA HOTAIR
HOTAIR
STARBASE	DIANA TOOLS	Common	miRCODE
hsa-miR-761	hsa-miR-130a-3p	hsa-miR-130a-3p	hsa-miR-130ac/301ab/301b/301b-3p/454/721/4295/3666
hsa-miR-214-3p	hsa-miR-34a-5p		hsa-miR-133abc
hsa-miR-4295			hsa-miR-9/9ab
hsa-miR-130a-3p			hsa-miR-138/138ab
hsa-miR-326			hsa-miR-143/1721/4770
hsa-miR-613			hsa-miR-146ac/146b-5p
hsa-miR-148b-3p			hsa-miR-148ab-3p/152
hsa-miR-17-5p			hsa-miR-148ab-3p/152
hsa-miR-19a-3p			hsa-miR-148ab-3p/152
hsa-miR-20a-5p			hsa-miR-150/5127
hsa-miR-19b-3p			hsa-miR-17/17-5p/20ab/20b-5p/93/106ab/427/518a-3p/519d
hsa-miR-152-3p			hsa-miR-193/193b/193a-3p
hsa-miR-454-3p			hsa-miR-194
hsa-miR-301a-3p			hsa-miR-19ab
hsa-miR-1			hsa-miR-1ab/206/613
hsa-miR-330-5p			hsa-miR-203
hsa-miR-519d-3p			hsa-miR-204/204b/211
hsa-miR-217			hsa-miR-208ab/208ab-3p
hsa-miR-301b			hsa-miR-21/590-5p
hsa-miR-130b-3p			hsa-miR-214/761/3619-5p
hsa-miR-3619-5p			hsa-miR-216a
hsa-miR-206			hsa-miR-216b/216b-5p
hsa-miR-148a-3p			hsa-miR-217
hsa-miR-93-5p			hsa-miR-217
hsa-miR-106b-5p			hsa-miR-217
hsa-miR-3666			hsa-miR-217
hsa-miR-221-3p			hsa-miR-221/222/222ab/1928
hsa-miR-222-3p			hsa-miR-30abcdef/30abe-5p/384-5p
hsa-miR-20b-5p			hsa-miR-103a/107/107ab
hsa-miR-106a-5p			hsa-miR-103a/107/107ab
			hsa-miR-124/124ab/506
			hsa-miR-33ab/33-5p
			hsa-miR-34ac/34bc-5p/449abc/449c-5p
			hsa-miR-375
			hsa-miR-10abc/10a-5p
			hsa-miR-129-5p/129ab-5p
			hsa-miR-129-5p/129ab-5p
			hsa-miR-499-5p
			hsa-miR-135ab/135a-5p
			hsa-miR-137/137ab
			hsa-miR-148ab-3p/152
			hsa-miR-150/5127
			hsa-miR-17/17-5p/20ab/20b-5p/93/106ab/427/518a-3p/519d
			hsa-miR-216a
			hsa-miR-216a
			hsa-miR-216b/216b-5p
			hsa-miR-22/22-3p
			hsa-miR-122/122a/1352
			hsa-miR-103a/107/107ab
			hsa-miR-338/338-3p
			hsa-miR-129-5p/129ab-5p
			hsa-miR-490-3p
			hsa-miR-490-3p
