## Supplementary Materials for "LncRNA *OIP5-AS1* is overexpressed in undifferentiated oral tumors and integrated analysis identifies as a downstream effector of stemness-associated transcription factors"

### Sheet: NANOG
Table S1: miRNAs target position in NANOG 3`-UTR
miRNAs for NANOG	Position in the UTR	seed match	context++ score	context++ score percentile	weighted context++ score	conserved branch length	Pct
Conserved sites
No conserved sites found
Poorly conserved sites
hsa-miR-889-3p	15-21	7mer-m8	-0.15	96	-0.15	0.088	N/A
hsa-miR-6869-5p	20-26	7mer-1A	-0.13	92	-0.13	0	N/A
hsa-miR-4499	29-35	7mer-m8	-0.12	83	-0.12	0	N/A
hsa-miR-4494	30-36	7mer-m8	-0.16	86	-0.16	0	N/A
hsa-miR-198	33-40	8mer	-0.23	95	-0.23	0.01	N/A
hsa-miR-6733-3p	37-43	7mer-m8	-0.11	83	-0.11	0	N/A
hsa-miR-199a-5p	38-44	7mer-m8	-0.16	86	-0.16	0.055	< 0.1
hsa-miR-199b-5p	38-44	7mer-m8	-0.15	84	-0.15	0.055	< 0.1
hsa-miR-4676-5p	40-46	7mer-m8	-0.14	95	-0.14	0.01	N/A
hsa-miR-575	40-46	7mer-m8	-0.12	93	-0.12	0.01	N/A
hsa-miR-3157-5p	42-49	8mer	-0.35	98	-0.35	0	N/A
hsa-miR-4691-3p	42-48	7mer-1A	-0.08	77	-0.08	0	N/A
hsa-miR-541-5p	48-54	7mer-m8	-0.08	78	-0.08	0	N/A
hsa-miR-4533	50-56	7mer-m8	-0.21	93	-0.21	0	N/A
hsa-miR-6876-5p	51-57	7mer-m8	-0.17	91	-0.17	0	N/A
hsa-miR-4476	51-57	7mer-m8	-0.16	90	-0.16	0	N/A
hsa-miR-3916	53-59	7mer-m8	-0.07	68	-0.07	0	N/A
hsa-miR-3125	53-59	7mer-m8	-0.07	68	-0.07	0	N/A
hsa-miR-6859-5p	53-59	7mer-m8	-0.02	40	-0.02	0	N/A
hsa-miR-4728-5p	55-66	non-canonical	N/A	N/A	N/A	0	N/A
hsa-miR-4728-5p	55-66	non-canonical	N/A	N/A	N/A	0	N/A
hsa-miR-6731-5p	56-62	7mer-m8	-0.24	91	-0.24	0	N/A
hsa-miR-8085	56-62	7mer-m8	-0.23	90	-0.23	0	N/A
hsa-miR-3175	57-63	7mer-m8	-0.24	90	-0.24	0	N/A
hsa-miR-4779	61-67	7mer-m8	-0.24	93	-0.24	0	N/A
hsa-miR-765	63-69	7mer-m8	-0.28	93	-0.28	0.088	N/A
hsa-miR-7106-5p	64-71	8mer	-0.34	98	-0.34	0	N/A
hsa-miR-6799-5p	65-71	7mer-1A	-0.16	95	-0.16	0	N/A
hsa-miR-6780a-5p	65-71	7mer-m8	-0.29	94	-0.29	0	N/A
hsa-miR-6779-5p	65-71	7mer-m8	-0.3	94	-0.3	0	N/A
hsa-miR-30b-3p	65-71	7mer-m8	-0.26	93	-0.26	0	N/A
hsa-miR-3689b-3p	65-71	7mer-m8	-0.26	93	-0.26	0	N/A
hsa-miR-1273h-5p	65-71	7mer-m8	-0.27	93	-0.27	0	N/A
hsa-miR-3689c	65-71	7mer-m8	-0.26	93	-0.26	0	N/A
hsa-miR-3689a-3p	65-71	7mer-m8	-0.26	93	-0.26	0	N/A
hsa-miR-149-3p	65-71	7mer-1A	-0.23	91	-0.23	0	N/A
hsa-miR-4728-5p	65-71	7mer-1A	-0.23	90	-0.23	0	N/A
hsa-miR-6883-5p	65-71	7mer-1A	-0.19	88	-0.19	0	N/A
hsa-miR-6785-5p	65-71	7mer-1A	-0.19	87	-0.19	0	N/A
hsa-miR-6871-5p	66-72	7mer-m8	-0.24	92	-0.24	0	N/A
hsa-miR-6757-5p	70-76	7mer-m8	-0.26	93	-0.26	0	N/A
hsa-miR-6834-5p	72-78	7mer-m8	-0.26	96	-0.26	0	N/A
hsa-miR-6875-5p	72-78	7mer-1A	-0.18	89	-0.18	0	N/A
hsa-miR-6127	72-78	7mer-1A	-0.24	89	-0.24	0.01	N/A
hsa-miR-3126-5p	72-78	7mer-1A	-0.14	86	-0.14	0	N/A
hsa-miR-6129	72-78	7mer-1A	-0.21	86	-0.21	0.01	N/A
hsa-miR-6133	72-78	7mer-1A	-0.21	85	-0.21	0.01	N/A
hsa-miR-4510	72-78	7mer-1A	-0.21	85	-0.21	0.01	N/A
hsa-miR-4419a	72-78	7mer-1A	-0.2	83	-0.2	0.01	N/A
hsa-miR-6130	72-78	7mer-1A	-0.18	82	-0.18	0.01	N/A
hsa-miR-202-5p	77-83	7mer-m8	-0.2	92	-0.2	0.467	< 0.1
hsa-miR-4668-3p	81-87	7mer-m8	-0.06	94	-0.06	0	N/A
hsa-miR-548c-3p	82-88	7mer-m8	-0.02	84	-0.02	0.474	N/A
hsa-miR-29b-2-5p	97-103	7mer-m8	-0.05	74	-0.05	0	N/A
hsa-miR-589-3p	106-112	7mer-m8	-0.09	77	-0.09	0	N/A
hsa-miR-4261	113-119	7mer-1A	-0.15	86	-0.15	0	N/A
hsa-miR-3688-3p	114-120	7mer-m8	-0.02	29	-0.02	0	N/A
hsa-miR-490-5p	116-122	7mer-1A	-0.15	89	-0.15	0	N/A
hsa-miR-2681-3p	117-123	7mer-m8	-0.11	81	-0.11	0	N/A
hsa-miR-3945	122-128	7mer-1A	-0.16	75	-0.16	0	N/A
hsa-miR-6862-5p	122-128	7mer-1A	-0.13	61	-0.13	0	N/A
hsa-miR-4253	122-128	7mer-1A	-0.12	59	-0.12	0	N/A
hsa-miR-432-3p	126-132	7mer-m8	-0.23	90	-0.23	0	N/A
hsa-miR-1243	128-134	7mer-m8	-0.15	85	-0.15	0	N/A
hsa-miR-4439	131-137	7mer-1A	-0.13	87	-0.13	0.01	N/A
hsa-miR-3136-5p	131-137	7mer-1A	-0.17	86	-0.17	0.01	N/A
hsa-miR-943	131-137	7mer-1A	-0.12	82	-0.12	0.01	N/A
hsa-miR-5186	135-142	8mer	-0.29	98	-0.29	0	N/A
hsa-miR-6865-3p	145-151	7mer-m8	-0.19	89	-0.19	0	N/A
hsa-miR-3145-5p	150-156	7mer-1A	-0.21	94	-0.21	0.082	N/A
hsa-miR-508-5p	150-156	7mer-1A	-0.09	81	-0.09	0.082	N/A
hsa-miR-3920	168-174	7mer-m8	-0.02	26	-0.02	0	N/A
hsa-miR-6825-3p	171-177	7mer-1A	-0.17	80	-0.17	0	N/A
hsa-miR-3150b-5p	175-181	7mer-m8	-0.3	99	-0.3	0	N/A
hsa-miR-3150a-5p	175-181	7mer-m8	-0.3	99	-0.3	0	N/A
hsa-miR-4668-5p	183-194	non-canonical	N/A	N/A	N/A	0	N/A
hsa-miR-4668-5p	183-194	non-canonical	N/A	N/A	N/A	0	N/A
hsa-miR-4668-5p	189-200	non-canonical	N/A	N/A	N/A	0	N/A
hsa-miR-4668-5p	189-200	non-canonical	N/A	N/A	N/A	0	N/A
hsa-miR-3148	194-200	7mer-m8	-0.1	89	-0.1	0	N/A
hsa-miR-4496	196-202	7mer-1A	-0.04	90	-0.04	0	N/A
hsa-miR-6826-5p	199-205	7mer-m8	-0.23	94	-0.23	0	N/A
hsa-miR-323b-3p	201-207	7mer-1A	-0.04	66	-0.04	0.082	N/A
hsa-miR-665	211-217	7mer-1A	-0.24	95	-0.24	0.269	N/A
hsa-miR-3925-3p	213-219	7mer-1A	-0.1	84	-0.1	0	N/A
hsa-miR-766-3p	213-219	7mer-1A	-0.04	63	-0.04	0.01	N/A
hsa-miR-515-5p	214-220	7mer-1A	-0.13	86	-0.13	0.082	N/A
hsa-miR-519e-5p	214-220	7mer-1A	-0.12	84	-0.12	0.082	N/A
hsa-miR-629-3p	215-221	7mer-1A	-0.03	76	-0.03	0	N/A
hsa-miR-548l	222-228	7mer-m8	-0.09	92	-0.09	0.01	N/A
hsa-miR-548n	223-229	7mer-m8	-0.06	88	-0.06	0.01	N/A
hsa-miR-3613-3p	239-246	8mer	-0.16	96	-0.16	0	N/A
hsa-miR-607	242-248	7mer-1A	-0.01	40	-0.01	0	N/A
hsa-miR-1468-5p	246-252	7mer-m8	-0.21	67	-0.21	0	N/A
hsa-miR-4432	251-257	7mer-m8	-0.1	86	-0.1	0	N/A
hsa-miR-4696	253-259	7mer-m8	-0.2	92	-0.2	0	N/A
hsa-miR-451b	254-260	7mer-m8	-0.05	62	-0.05	0	N/A
hsa-miR-6501-3p	257-263	7mer-m8	-0.08	76	-0.08	0	N/A
hsa-miR-1273a	262-268	7mer-m8	-0.28	86	-0.28	0.01	N/A
hsa-miR-4649-5p	264-270	7mer-1A	-0.19	60	-0.19	0	N/A
hsa-miR-6729-5p	264-270	7mer-1A	-0.19	59	-0.19	0	N/A
hsa-miR-4486	265-271	7mer-m8	-0.14	93	-0.14	0	N/A
hsa-miR-939-3p	266-272	7mer-m8	-0.15	84	-0.15	0	N/A
hsa-miR-661	267-273	7mer-m8	-0.15	81	-0.15	0.01	N/A
hsa-miR-6849-3p	270-277	8mer	-0.18	92	-0.18	0	N/A
hsa-miR-6720-5p	271-277	7mer-m8	-0.17	87	-0.17	0	N/A
hsa-miR-6512-3p	271-277	7mer-m8	-0.15	84	-0.15	0	N/A
hsa-miR-766-3p	272-278	7mer-m8	-0.13	86	-0.13	0.01	N/A
hsa-miR-508-5p	273-279	7mer-m8	-0.07	78	-0.07	0	N/A
hsa-miR-7703	276-282	7mer-m8	-0.1	82	-0.1	0	N/A
hsa-miR-4793-3p	277-283	7mer-m8	-0.04	69	-0.04	0	N/A
hsa-miR-1273g-3p	280-286	7mer-m8	-0.15	84	-0.15	0	N/A
hsa-miR-4252	281-287	7mer-m8	-0.02	29	-0.02	0	N/A
hsa-miR-548ao-3p	289-295	7mer-m8	-0.03	37	-0.03	0	N/A
hsa-miR-6807-5p	295-301	7mer-m8	-0.02	32	-0.02	0	N/A
hsa-miR-6499-3p	300-306	7mer-1A	-0.06	77	-0.06	0	N/A
hsa-miR-455-3p.2	301-307	7mer-1A	-0.01	46	-0.01	0.018	< 0.1
hsa-miR-6516-5p	301-307	7mer-m8	-0.02	34	-0.02	0	N/A
hsa-miR-4327	303-309	7mer-m8	-0.05	46	-0.05	0	N/A
hsa-miR-139-3p	312-318	7mer-m8	-0.15	85	-0.15	0	N/A
hsa-miR-6746-5p	314-320	7mer-m8	-0.16	65	-0.16	0	N/A
hsa-miR-1247-3p	316-322	7mer-m8	-0.25	87	-0.25	0	N/A
hsa-miR-4768-3p	333-339	7mer-m8	-0.09	79	-0.09	0	N/A
hsa-miR-4722-5p	334-340	7mer-m8	-0.15	88	-0.15	0	N/A
hsa-miR-6808-5p	336-342	7mer-m8	-0.18	91	-0.18	0.01	N/A
hsa-miR-940	336-342	7mer-m8	-0.16	90	-0.16	0.01	N/A
hsa-miR-6893-5p	336-342	7mer-m8	-0.17	90	-0.17	0.01	N/A
hsa-miR-1827	337-344	8mer	-0.23	91	-0.23	0.01	N/A
hsa-miR-4649-3p	339-345	7mer-m8	-0.12	84	-0.12	0	N/A
hsa-miR-7160-5p	340-346	7mer-m8	-0.17	88	-0.17	0	N/A
hsa-miR-665	340-351	non-canonical	N/A	N/A	N/A	0	N/A
hsa-miR-665	340-351	non-canonical	N/A	N/A	N/A	0	N/A
hsa-miR-4478	342-348	7mer-m8	-0.03	80	-0.03	0	N/A
hsa-miR-3929	342-348	7mer-m8	-0.02	54	-0.02	0	N/A
hsa-miR-4419b	342-348	7mer-m8	-0.02	54	-0.02	0	N/A
hsa-miR-6884-5p	343-349	7mer-m8	-0.11	64	-0.11	0.735	N/A
hsa-miR-485-5p	343-349	7mer-m8	-0.09	63	-0.09	0.735	N/A
hsa-miR-6746-5p	347-353	7mer-1A	-0.24	85	-0.24	0	N/A
hsa-miR-6771-5p	347-353	7mer-m8	-0.22	73	-0.22	0	N/A
hsa-miR-423-3p	350-356	7mer-1A	-0.29	87	-0.29	0.012	N/A
hsa-miR-7977	357-363	7mer-m8	-0.05	68	-0.05	0	N/A
hsa-miR-5588-3p	359-366	8mer	-0.17	83	-0.17	0	N/A
hsa-miR-2114-5p	360-366	7mer-1A	-0.05	60	-0.05	0	N/A
hsa-miR-20b-3p	363-369	7mer-m8	-0.02	30	-0.02	0	N/A
hsa-miR-6720-3p	367-373	7mer-m8	-0.22	71	-0.22	0	N/A
hsa-miR-566	368-374	7mer-m8	-0.22	87	-0.22	0.01	N/A
hsa-miR-6499-5p	370-376	7mer-m8	-0.35	89	-0.35	0	N/A
hsa-miR-4767	371-377	7mer-m8	-0.31	88	-0.31	0	N/A
hsa-miR-663a	373-379	7mer-1A	-0.18	65	-0.18	0	N/A
hsa-miR-6787-5p	373-379	7mer-1A	-0.15	61	-0.15	0	N/A
hsa-miR-1908-5p	373-379	7mer-1A	-0.15	61	-0.15	0	N/A
hsa-miR-6815-5p	376-382	7mer-m8	-0.13	83	-0.13	0	N/A
hsa-miR-6865-5p	376-382	7mer-m8	-0.12	82	-0.12	0	N/A
hsa-miR-6134	377-383	7mer-m8	-0.1	60	-0.1	0	N/A
hsa-miR-381-5p	379-385	7mer-m8	-0.23	82	-0.23	0	N/A
hsa-miR-4649-5p	381-387	7mer-m8	-0.31	84	-0.31	0	N/A
hsa-miR-6729-5p	381-387	7mer-m8	-0.29	80	-0.29	0	N/A
hsa-miR-548c-3p	402-408	7mer-1A	-0.01	57	-0.01	0.01	N/A
hsa-miR-4684-5p	409-415	7mer-m8	-0.15	89	-0.15	0	N/A
hsa-miR-340-3p	412-418	7mer-m8	-0.31	82	-0.31	0	N/A
hsa-miR-6827-3p	412-418	7mer-m8	-0.26	75	-0.26	0	N/A
hsa-miR-6771-3p	417-423	7mer-m8	-0.16	89	-0.16	0	N/A
hsa-miR-128-3p	424-430	7mer-m8	-0.21	94	-0.21	0.018	< 0.1
hsa-miR-216a-3p	424-430	7mer-m8	-0.15	87	-0.15	0.018	< 0.1
hsa-miR-3681-3p	424-430	7mer-m8	-0.15	86	-0.15	0.018	< 0.1
hsa-miR-4794	432-438	7mer-m8	-0.16	91	-0.16	0	N/A
hsa-miR-664a-5p	432-438	7mer-m8	-0.14	85	-0.14	0	N/A
hsa-miR-8073	434-440	7mer-1A	-0.21	93	-0.21	0	N/A
hsa-miR-221-5p	434-440	7mer-1A	-0.21	92	-0.21	0	N/A
hsa-miR-4793-5p	436-442	7mer-m8	-0.13	85	-0.13	0	N/A
hsa-miR-6502-3p	440-446	7mer-m8	-0.09	85	-0.09	0	N/A
hsa-miR-4786-5p	441-447	7mer-m8	-0.15	82	-0.15	0	N/A
hsa-miR-4683	448-454	7mer-m8	-0.16	89	-0.16	0	N/A
hsa-miR-6888-5p	449-455	7mer-m8	-0.03	52	-0.03	0	N/A
hsa-miR-4768-3p	450-457	8mer	-0.2	96	-0.2	0	N/A
hsa-miR-4459	451-457	7mer-1A	-0.1	81	-0.1	0	N/A
hsa-miR-4433a-3p	451-457	7mer-1A	-0.05	77	-0.05	0.01	N/A
hsa-miR-3974	455-461	7mer-m8	-0.06	49	-0.06	0	N/A
hsa-miR-624-3p	457-463	7mer-m8	-0.09	79	-0.09	0.01	N/A
hsa-miR-4457	458-465	8mer	-0.25	96	-0.25	0	N/A
hsa-miR-513b-5p	459-465	7mer-m8	-0.07	78	-0.07	0.01	N/A
hsa-miR-125b-2-3p	459-465	7mer-1A	-0.03	62	-0.03	0	N/A
hsa-miR-3165	465-471	7mer-m8	-0.13	81	-0.13	0	N/A
hsa-miR-6745	466-472	7mer-m8	-0.28	94	-0.28	0	N/A
hsa-miR-363-5p	466-472	7mer-m8	-0.2	86	-0.2	0	N/A
hsa-miR-3656	468-474	7mer-m8	-0.24	79	-0.24	0	N/A
hsa-miR-6087	471-477	7mer-m8	-0.22	71	-0.22	0	N/A
hsa-miR-6089	477-483	7mer-m8	-0.16	93	-0.16	0	N/A
hsa-miR-4739	480-487	8mer	-0.3	96	-0.3	0	N/A
hsa-miR-1321	480-487	8mer	-0.27	95	-0.27	0	N/A
hsa-miR-4756-5p	480-487	8mer	-0.26	95	-0.26	0	N/A
hsa-miR-3162-5p	481-488	8mer	-0.25	90	-0.25	0	N/A
hsa-miR-6760-5p	481-487	7mer-1A	-0.14	83	-0.14	0	N/A
hsa-miR-1258	484-490	7mer-1A	-0.13	61	-0.13	0	N/A
hsa-miR-7977	491-497	7mer-m8	-0.14	88	-0.14	0	N/A
hsa-miR-605-5p	494-501	8mer	-0.16	92	-0.16	0	N/A
hsa-miR-3607-3p	498-504	7mer-m8	-0.02	46	-0.02	0	N/A
hsa-miR-4284	507-514	8mer	-0.04	79	-0.04	0	N/A
hsa-miR-24-3p	508-514	7mer-1A	-0.01	25	-0.01	0.018	< 0.1
hsa-miR-3178	516-522	7mer-m8	-0.31	93	-0.31	0	N/A
hsa-miR-6836-5p	519-525	7mer-m8	-0.19	85	-0.19	0.01	N/A
hsa-miR-6132	519-525	7mer-m8	-0.16	80	-0.16	0.01	N/A
hsa-miR-4763-3p	520-526	7mer-m8	-0.18	85	-0.18	0	N/A
hsa-miR-1207-5p	520-526	7mer-m8	-0.18	84	-0.18	0	N/A
hsa-miR-6808-5p	521-528	8mer	-0.23	95	-0.23	0.01	N/A
hsa-miR-940	521-528	8mer	-0.21	95	-0.21	0.01	N/A
hsa-miR-6893-5p	521-528	8mer	-0.23	95	-0.23	0.01	N/A
hsa-miR-6511a-5p	522-528	7mer-1A	-0.12	87	-0.12	0	N/A
hsa-miR-2682-5p	522-528	7mer-1A	-0.06	80	-0.06	0	N/A
hsa-miR-449c-5p	522-528	7mer-1A	-0.05	75	-0.05	0	N/A
hsa-miR-34b-5p	522-528	7mer-1A	-0.04	69	-0.04	0	N/A
hsa-miR-1910-3p	522-528	7mer-1A	-0.03	69	-0.03	0	N/A
hsa-miR-645	524-530	7mer-1A	-0.15	77	-0.15	0.01	N/A
hsa-miR-627-3p	528-535	8mer	-0.08	79	-0.08	0	N/A
hsa-miR-511-5p	531-537	7mer-m8	-0.1	90	-0.1	0.01	N/A
hsa-miR-6830-3p	531-537	7mer-1A	-0.03	59	-0.03	0	N/A
hsa-miR-3662	536-542	7mer-1A	-0.01	47	-0.01	0	N/A
hsa-miR-4477a	540-546	7mer-1A	-0.06	86	-0.06	0	N/A
hsa-miR-154-5p	543-549	7mer-m8	-0.23	94	-0.23	0.778	N/A
hsa-miR-575	562-568	7mer-1A	-0.12	93	-0.12	0	N/A
hsa-miR-4676-5p	562-568	7mer-1A	-0.1	92	-0.1	0	N/A
hsa-miR-6858-3p	562-568	7mer-1A	-0.1	85	-0.1	0	N/A
hsa-miR-3651	564-570	7mer-1A	-0.14	75	-0.14	0	N/A
hsa-miR-138-1-3p	574-580	7mer-1A	-0.07	86	-0.07	0	N/A
hsa-miR-7161-3p	578-584	7mer-1A	-0.13	87	-0.13	0	N/A
hsa-miR-3923	586-592	7mer-m8	-0.22	88	-0.22	0	N/A
hsa-miR-7844-5p	588-594	7mer-m8	-0.09	90	-0.09	0	N/A
hsa-miR-4744	600-606	7mer-m8	-0.1	81	-0.1	0	N/A
hsa-miR-652-5p	604-610	7mer-m8	-0.25	96	-0.25	0	N/A
hsa-miR-6771-3p	606-612	7mer-1A	-0.1	79	-0.1	0	N/A
hsa-miR-4799-5p	609-615	7mer-1A	-0.01	35	-0.01	0	N/A
hsa-miR-376a-5p	613-620	8mer	-0.23	97	-0.23	0.082	N/A
hsa-miR-4760-5p	614-620	7mer-m8	-0.03	61	-0.03	0	N/A
hsa-miR-8061	614-620	7mer-m8	-0.03	55	-0.03	0	N/A
hsa-miR-655-5p	618-625	8mer	-0.4	98	-0.4	0	N/A
hsa-miR-377-5p	619-625	7mer-1A	-0.17	86	-0.17	0.082	N/A
hsa-miR-6086	619-625	7mer-1A	-0.1	84	-0.1	0.082	N/A
hsa-miR-526b-5p	622-629	8mer	-0.37	98	-0.37	0.088	N/A
hsa-miR-643	636-642	7mer-m8	-0.23	94	-0.23	0.088	N/A
hsa-miR-186-3p	675-681	7mer-1A	-0.05	87	-0.05	0	N/A
hsa-miR-4733-5p	676-682	7mer-m8	-0.22	95	-0.22	0	N/A
hsa-miR-150-5p	682-688	7mer-m8	-0.18	96	-0.18	1.758	< 0.1
hsa-miR-6778-3p	684-690	7mer-m8	-0.37	98	-0.37	0	N/A
hsa-miR-7109-3p	686-692	7mer-m8	-0.29	97	-0.29	0	N/A
hsa-miR-1468-3p	691-703	non-canonical	N/A	N/A	N/A	0	N/A
hsa-miR-1468-3p	691-703	non-canonical	N/A	N/A	N/A	0	N/A
hsa-miR-6826-5p	710-716	7mer-1A	-0.12	81	-0.12	0	N/A
hsa-miR-4777-3p	714-721	8mer	-0.51	98	-0.51	0	N/A
hsa-miR-652-5p	722-728	7mer-1A	-0.22	94	-0.22	0	N/A
hsa-miR-6732-3p	722-728	7mer-1A	-0.18	88	-0.18	0	N/A
hsa-miR-4804-3p	725-731	7mer-m8	-0.23	96	-0.23	0	N/A
hsa-miR-567	735-741	7mer-m8	-0.19	91	-0.19	0.01	N/A
hsa-miR-4275	743-749	7mer-1A	-0.07	84	-0.07	0	N/A
hsa-miR-551b-5p	746-752	7mer-m8	-0.02	62	-0.02	0.082	N/A
hsa-miR-553	756-762	7mer-m8	-0.36	95	-0.36	0.01	N/A
hsa-miR-548p	772-779	8mer	-0.11	91	-0.11	0.01	N/A
hsa-miR-6824-5p	782-789	8mer	-0.54	99	-0.54	0	N/A
hsa-miR-6783-5p	782-788	7mer-1A	-0.21	90	-0.21	0	N/A
hsa-miR-4278	783-789	7mer-1A	-0.26	85	-0.26	0	N/A
hsa-miR-6789-5p	783-789	7mer-1A	-0.15	78	-0.15	0	N/A
hsa-miR-7-1-3p	789-795	7mer-m8	-0.02	72	-0.02	0	N/A
hsa-miR-7-2-3p	789-795	7mer-m8	-0.02	72	-0.02	0	N/A
hsa-miR-3065-5p	790-796	7mer-m8	-0.11	83	-0.11	0	N/A
hsa-miR-585-5p	799-806	8mer	-0.44	98	-0.44	0	N/A
hsa-miR-5682	800-806	7mer-1A	-0.1	79	-0.1	0	N/A
hsa-miR-524-5p	808-814	7mer-m8	-0.1	94	-0.1	0.082	N/A
hsa-miR-520d-5p	808-814	7mer-m8	-0.06	89	-0.06	0.082	N/A
hsa-miR-1283	809-816	8mer	-0.22	95	-0.22	0.01	N/A
hsa-miR-130b-5p	815-821	7mer-m8	-0.11	87	-0.11	0.082	N/A
hsa-miR-6821-3p	818-824	7mer-m8	-0.24	95	-0.24	0	N/A
hsa-miR-769-5p	820-826	7mer-m8	-0.22	94	-0.22	0	N/A
hsa-miR-545-3p	830-836	7mer-m8	-0.12	86	-0.12	0.088	N/A
hsa-miR-103a-3p	832-838	7mer-1A	-0.18	89	-0.18	0.986	< 0.1
hsa-miR-107	832-838	7mer-1A	-0.18	89	-0.18	0.986	< 0.1
hsa-miR-616-3p	843-849	7mer-1A	-0.13	80	-0.13	0.01	N/A
hsa-miR-6835-3p	857-863	7mer-1A	-0.04	81	-0.04	0	N/A
hsa-miR-4422	857-863	7mer-1A	-0.03	72	-0.03	0	N/A
hsa-miR-497-3p	866-872	7mer-1A	-0.09	89	-0.09	0	N/A
hsa-miR-302a-5p	868-874	7mer-m8	-0.13	96	-0.13	0.436	N/A
hsa-miR-203b-3p	873-879	7mer-1A	-0.17	92	-0.17	0	N/A
hsa-miR-7158-3p	873-879	7mer-1A	-0.16	92	-0.16	0	N/A
hsa-miR-664b-3p	877-884	8mer	-0.23	99	-0.23	0.088	N/A
hsa-miR-579-3p	877-884	8mer	-0.28	99	-0.28	0.088	N/A
hsa-miR-5696	878-884	7mer-1A	-0.02	61	-0.02	0	N/A
hsa-miR-664a-3p	879-885	7mer-m8	-0.08	88	-0.08	0.088	N/A
hsa-miR-1298-5p	882-888	7mer-1A	-0.12	91	-0.12	0.204	N/A
hsa-miR-3148	896-902	7mer-m8	-0.1	89	-0.1	0	N/A
hsa-miR-651-3p	898-904	7mer-m8	-0.11	90	-0.11	0	N/A
hsa-miR-4509	901-907	7mer-m8	-0.29	98	-0.29	0	N/A
hsa-miR-551b-5p	908-914	7mer-m8	-0.02	62	-0.02	0.082	N/A
hsa-miR-4668-3p	910-916	7mer-1A	-0.01	56	-0.01	0	N/A
hsa-miR-6823-5p	916-922	7mer-1A	-0.16	88	-0.16	0	N/A
hsa-miR-598-5p	925-931	7mer-1A	-0.32	95	-0.32	0	N/A
hsa-miR-653-5p	933-940	8mer	-0.25	97	-0.25	0.178	N/A
hsa-miR-494-3p	933-939	7mer-1A	-0.08	87	-0.08	0.456	N/A
hsa-miR-510-3p	934-940	7mer-m8	-0.16	97	-0.16	0	N/A
hsa-miR-4699-3p	943-950	8mer	-0.23	98	-0.23	0	N/A
hsa-miR-4999-5p	950-956	7mer-m8	-0.41	97	-0.41	0	N/A
hsa-miR-320e	953-959	7mer-1A	-0.23	94	-0.23	0	N/A
hsa-miR-4503	955-961	7mer-1A	-0.26	94	-0.26	0	N/A
hsa-miR-4307	959-965	7mer-1A	-0.17	96	0	0	N/A
