## Supplementary Materials for "LncRNA *OIP5-AS1* is overexpressed in undifferentiated oral tumors and integrated analysis identifies as a downstream effector of stemness-associated transcription factors"

### Sheet: miRcode
Table S2: miRNA-OIP5-AS1 interactions
ENSG00000247556.2 (OIP5-AS1)
microRNA family	Seed position	Seed type	Repeat	Conservation
				Primates	Mammals	Other vert.
miR-503	chr15:41596866	7-mer-A1	no	0.67	0.43	0
miR-130ac/301ab/301b/301b-3p/454/721/4295/3666	chr15:41595611	7-mer-A1	no	0.56	0.04	0
miR-132/212/212-3p	chr15:41598656	7-mer-A1	no	0.44	0.04	0
miR-7/7ab	chr15:41590634	8-mer	no	0.89	0.7	0
miR-7/7ab	chr15:41592474	7-mer-A1	no	0.78	0.17	0
miR-7/7ab	chr15:41592797	8-mer	no	1	0.87	0.46
miR-7/7ab	chr15:41598077	7-mer-m8	no	0.22	0	0
miR-9/9ab	chr15:41580608	7-mer-m8	yes	0.33	0	0
miR-93/93a/105/106a/291a-3p/294/295/302abcde/372/373/428/519a/520be/520acd-3p/1378/1420ac	chr15:41594451	7-mer-m8	yes	0.22	0	0
miR-93/93a/105/106a/291a-3p/294/295/302abcde/372/373/428/519a/520be/520acd-3p/1378/1420ac	chr15:41598389	7-mer-A1	no	0.33	0.09	0
miR-135ab/135a-5p	chr15:41594269	8-mer	no	0.11	0	0
miR-137/137ab	chr15:41594313	8-mer	no	0.33	0.61	0.31
miR-137/137ab	chr15:41595595	7-mer-m8	no	0.56	0.83	0
miR-137/137ab	chr15:41596509	7-mer-m8	no	0.89	0.7	0.08
miR-137/137ab	chr15:41596625	7-mer-m8	no	0.89	0.91	0.31
miR-137/137ab	chr15:41597145	7-mer-A1	no	0	0	0
miR-137/137ab	chr15:41598704	8-mer	no	0.89	0.87	0.38
miR-139-5p	chr15:41593854	7-mer-A1	no	0.56	0.22	0
miR-140/140-5p/876-3p/1244	chr15:41596789	7-mer-m8	no	0.44	0	0
miR-141/200a	chr15:41577523	7-mer-A1	no	0	0	0
miR-141/200a	chr15:41592449	7-mer-m8	no	0.44	0.13	0
miR-141/200a	chr15:41592535	7-mer-m8	no	0.78	0.39	0
miR-141/200a	chr15:41596577	7-mer-m8	no	0.89	0	0
miR-143/1721/4770	chr15:41578267	8-mer	no	0.89	0.3	0
miR-144	chr15:41578334	7-mer-m8	no	0.78	0.35	0
miR-145	chr15:41593701	8-mer	no	0.56	0.04	0
miR-146ac/146b-5p	chr15:41594088	7-mer-A1	no	0.11	0.04	0
miR-148ab-3p/152	chr15:41580639	7-mer-A1	yes	0.33	0	0
miR-148ab-3p/152	chr15:41598730	8-mer	no	0.89	0.7	0.31
miR-150/5127	chr15:41577426	7-mer-A1	no	0.78	0	0
miR-150/5127	chr15:41578627	7-mer-m8	yes	0.67	0	0
miR-150/5127	chr15:41589406	7-mer-m8	yes	0.56	0	0
miR-150/5127	chr15:41590857	7-mer-m8	yes	0.44	0	0
miR-150/5127	chr15:41590889	7-mer-m8	yes	0.56	0	0
miR-150/5127	chr15:41594142	7-mer-A1	no	0.44	0.43	0.15
miR-150/5127	chr15:41594457	7-mer-m8	yes	0.33	0	0
miR-153	chr15:41595813	7-mer-A1	no	0.67	0	0
miR-153	chr15:41596053	7-mer-m8	no	0.67	0	0
miR-153	chr15:41598605	7-mer-m8	no	0.89	0.91	0.38
miR-155	chr15:41592829	7-mer-m8	no	1	0.78	0.38
miR-15abc/16/16abc/195/322/424/497/1907	chr15:41596866	7-mer-A1	no	0.67	0.43	0
miR-17/17-5p/20ab/20b-5p/93/106ab/427/518a-3p/519d	chr15:41594452	7-mer-m8	yes	0.22	0	0
miR-17/17-5p/20ab/20b-5p/93/106ab/427/518a-3p/519d	chr15:41601316	7-mer-A1	yes	0.33	0	0
miR-181abcd/4262	chr15:41594774	8-mer	no	0.78	0.7	0
miR-181abcd/4262	chr15:41601232	7-mer-m8	yes	0.56	0.17	0
miR-183	chr15:41591216	7-mer-m8	no	0.44	0	0
miR-183	chr15:41592856	7-mer-m8	no	0.78	0.61	0.31
let-7/98/4458/4500	chr15:41593872	7-mer-m8	no	0.67	0.43	0
miR-18ab/4735-3p	chr15:41580386	7-mer-A1	yes	0	0	0
miR-18ab/4735-3p	chr15:41595391	7-mer-m8	no	0.67	0.3	0
miR-190/190ab	chr15:41592245	7-mer-A1	no	0.78	0	0
miR-192/215	chr15:41594483	7-mer-A1	yes	0.22	0	0
miR-193/193b/193a-3p	chr15:41576328	7-mer-m8	no	0.67	0.04	0
miR-193/193b/193a-3p	chr15:41580437	7-mer-m8	no	0.22	0	0
miR-193/193b/193a-3p	chr15:41596929	7-mer-A1	no	0.44	0	0
miR-193/193b/193a-3p	chr15:41598109	7-mer-A1	no	0.44	0	0
miR-194	chr15:41592760	7-mer-A1	no	1	0.87	0.38
miR-196abc	chr15:41593725	7-mer-A1	no	0.56	0.17	0
miR-19ab	chr15:41594409	7-mer-A1	no	0.44	0	0
miR-1ab/206/613	chr15:41590571	7-mer-A1	no	0.44	0	0
miR-1ab/206/613	chr15:41598298	7-mer-A1	no	0.33	0	0
miR-200bc/429/548a	chr15:41593935	8-mer	no	0.78	0.26	0
miR-200bc/429/548a	chr15:41598264	7-mer-m8	no	0.44	0	0
miR-200bc/429/548a	chr15:41598574	7-mer-A1	no	0.89	0.43	0
miR-200bc/429/548a	chr15:41601709	7-mer-A1	no	0.67	0.17	0
miR-203	chr15:41593077	7-mer-m8	no	0.56	0	0
miR-204/204b/211	chr15:41577632	7-mer-m8	yes	0.44	0	0
miR-204/204b/211	chr15:41595051	7-mer-m8	no	0.67	0.04	0
miR-205/205ab	chr15:41578561	7-mer-A1	no	0.67	0.26	0
miR-208ab/208ab-3p	chr15:41593438	7-mer-A1	no	0.44	0	0
miR-21/590-5p	chr15:41578421	7-mer-A1	no	0.56	0	0
miR-214/761/3619-5p	chr15:41580523	7-mer-m8	yes	0.44	0	0
miR-214/761/3619-5p	chr15:41600991	7-mer-m8	yes	0.33	0	0
miR-216a	chr15:41580408	7-mer-m8	yes	0.44	0	0
miR-216a	chr15:41591048	7-mer-m8	yes	0.11	0	0
miR-216a	chr15:41591984	7-mer-m8	no	0.56	0.04	0
miR-216a	chr15:41593004	7-mer-A1	no	0.78	0.39	0
miR-216b/216b-5p	chr15:41593004	8-mer	no	0.78	0.39	0
miR-217	chr15:41589024	7-mer-m8	no	0.22	0	0
miR-217	chr15:41591211	7-mer-m8	no	0.67	0	0
miR-217	chr15:41597425	7-mer-A1	no	0.44	0	0
miR-218/218a	chr15:41590662	7-mer-m8	no	0.67	0.57	0
miR-218/218a	chr15:41594228	7-mer-A1	no	0.11	0	0
miR-218/218a	chr15:41597857	7-mer-m8	no	0	0	0
miR-22/22-3p	chr15:41592075	8-mer	no	0.44	0	0
miR-22/22-3p	chr15:41598587	7-mer-m8	no	0.78	0.65	0.38
miR-221/222/222ab/1928	chr15:41593709	7-mer-m8	no	0.67	0.3	0
miR-223	chr15:41596282	7-mer-m8	no	0.33	0	0
miR-223	chr15:41597187	7-mer-A1	no	0.44	0.04	0
miR-223	chr15:41598258	7-mer-A1	no	0.56	0.04	0
miR-122/122a/1352	chr15:41591063	7-mer-A1	yes	0.56	0	0
miR-23abc/23b-3p	chr15:41597491	7-mer-m8	yes	0.22	0	0
miR-24/24ab/24-3p	chr15:41577753	8-mer	yes	0.56	0	0
miR-24/24ab/24-3p	chr15:41580421	7-mer-A1	yes	0.33	0	0
miR-24/24ab/24-3p	chr15:41597682	7-mer-A1	yes	0.67	0	0
miR-24/24ab/24-3p	chr15:41601182	7-mer-A1	yes	0.33	0	0
miR-25/32/92abc/363/363-3p/367	chr15:41580194	7-mer-m8	yes	0.44	0	0
miR-25/32/92abc/363/363-3p/367	chr15:41589100	7-mer-m8	yes	0.33	0	0
miR-25/32/92abc/363/363-3p/367	chr15:41592709	8-mer	no	1	0.87	0.46
miR-25/32/92abc/363/363-3p/367	chr15:41597144	7-mer-A1	no	0	0	0
miR-26ab/1297/4465	chr15:41598089	7-mer-m8	no	0.22	0	0
miR-27abc/27a-3p	chr15:41598015	7-mer-m8	no	0.11	0	0
miR-29abcd	chr15:41595861	7-mer-m8	no	1	0.78	0.08
miR-30abcdef/30abe-5p/384-5p	chr15:41591870	7-mer-m8	no	0.44	0.09	0
miR-30abcdef/30abe-5p/384-5p	chr15:41592538	7-mer-m8	no	0.78	0.48	0
miR-30abcdef/30abe-5p/384-5p	chr15:41595790	7-mer-m8	no	0.89	0.74	0
miR-30abcdef/30abe-5p/384-5p	chr15:41595847	7-mer-A1	no	1	0.91	0.15
miR-30abcdef/30abe-5p/384-5p	chr15:41596004	7-mer-A1	no	0.89	0.78	0
miR-30abcdef/30abe-5p/384-5p	chr15:41598498	7-mer-m8	no	0.67	0.13	0
miR-30abcdef/30abe-5p/384-5p	chr15:41601450	7-mer-A1	no	0.89	0.13	0
miR-103a/107/107ab	chr15:41589328	7-mer-A1	yes	0.33	0	0
miR-338/338-3p	chr15:41591897	7-mer-m8	no	0.67	0.09	0
miR-33ab/33-5p	chr15:41593996	7-mer-A1	no	0.67	0.26	0
miR-34ac/34bc-5p/449abc/449c-5p	chr15:41601146	7-mer-m8	yes	0.33	0	0
miR-375	chr15:41590787	7-mer-A1	no	0.67	0.48	0
miR-425/425-5p/489	chr15:41592242	7-mer-A1	no	0.78	0	0
miR-425/425-5p/489	chr15:41598054	7-mer-A1	no	0.67	0.17	0
miR-10abc/10a-5p	chr15:41595985	7-mer-A1	no	0.56	0.04	0
miR-455-5p	chr15:41594565	7-mer-m8	yes	0.22	0	0
miR-455-5p	chr15:41597048	7-mer-A1	no	0.44	0.04	0.08
miR-455-5p	chr15:41597087	7-mer-m8	no	0.22	0	0
miR-455-5p	chr15:41598164	7-mer-m8	no	0.44	0	0
miR-128/128ab	chr15:41598014	7-mer-A1	no	0.11	0	0
miR-128/128ab	chr15:41598493	7-mer-m8	no	0.67	0.04	0
miR-129-5p/129ab-5p	chr15:41591198	7-mer-m8	no	0.67	0.09	0
miR-129-5p/129ab-5p	chr15:41594702	7-mer-A1	yes	0.22	0	0
miR-129-5p/129ab-5p	chr15:41595817	7-mer-m8	no	0.67	0	0
miR-490-3p	chr15:41594036	7-mer-A1	no	0.44	0	0
miR-490-3p	chr15:41597314	8-mer	no	0.67	0	0
miR-499-5p	chr15:41593438	7-mer-A1	no	0.44	0	0

### Sheet: Starbase
PAN-Cancer miRNA-lncRNA interactions
name	mirAccession	geneName	targetSites	bioComplex	clipReadNum	cancerNum
hsa-miR-200b-3p	MIMAT0000318	OIP5-AS1	1	3	57	-1
hsa-miR-200a-3p	MIMAT0000682	OIP5-AS1	3	12	886	-1
hsa-miR-429	MIMAT0001536	OIP5-AS1	1	3	57	-1
hsa-miR-378f	MIMAT0018932	OIP5-AS1	1	3	57	-1
hsa-miR-30e-5p	MIMAT0000692	OIP5-AS1	3	14	996	-1
hsa-miR-30c-5p	MIMAT0000244	OIP5-AS1	3	14	996	-1
hsa-miR-186-5p	MIMAT0000456	OIP5-AS1	1	2	98	-1
hsa-miR-137	MIMAT0000429	OIP5-AS1	3	13	836	-1
hsa-miR-320b	MIMAT0005792	OIP5-AS1	2	5	60	-1
hsa-miR-92b-3p	MIMAT0003218	OIP5-AS1	1	27	130058	-1
hsa-miR-4735-3p	MIMAT0019861	OIP5-AS1	1	2	0	-1
hsa-miR-29c-3p	MIMAT0000681	OIP5-AS1	1	2	560	-1
hsa-miR-29b-3p	MIMAT0000100	OIP5-AS1	1	2	560	-1
hsa-miR-378c	MIMAT0016847	OIP5-AS1	1	3	57	-1
hsa-miR-129-5p	MIMAT0000242	OIP5-AS1	2	2	721	-1
hsa-miR-708-5p	MIMAT0004926	OIP5-AS1	2	4	23	-1
hsa-miR-200c-3p	MIMAT0000617	OIP5-AS1	1	3	57	-1
hsa-miR-141-3p	MIMAT0000432	OIP5-AS1	3	12	896	-1
hsa-miR-148b-3p	MIMAT0000759	OIP5-AS1	1	1	14	-1
hsa-miR-26a-5p	MIMAT0000082	OIP5-AS1	1	2	11	-1
hsa-miR-320d	MIMAT0006764	OIP5-AS1	2	5	60	-1
hsa-miR-1297	MIMAT0005886	OIP5-AS1	1	2	11	-1
hsa-miR-18a-5p	MIMAT0000072	OIP5-AS1	1	2	0	-1
hsa-miR-92a-3p	MIMAT0000092	OIP5-AS1	1	27	130058	-1
hsa-miR-543	MIMAT0004954	OIP5-AS1	1	4	335	-1
hsa-miR-495-3p	MIMAT0002817	OIP5-AS1	1	2	223	-1
hsa-miR-376a-3p	MIMAT0000729	OIP5-AS1	1	2	26	-1
hsa-miR-376b-3p	MIMAT0002172	OIP5-AS1	1	2	26	-1
hsa-miR-300	MIMAT0004903	OIP5-AS1	1	3	34	-1
hsa-miR-381-3p	MIMAT0000736	OIP5-AS1	1	3	34	-1
hsa-miR-410-3p	MIMAT0002171	OIP5-AS1	1	5	10	-1
hsa-miR-203a	MIMAT0000264	OIP5-AS1	1	2	40	-1
hsa-miR-422a	MIMAT0001339	OIP5-AS1	1	3	57	-1
hsa-miR-7-5p	MIMAT0000252	OIP5-AS1	3	28	35823	-1
hsa-miR-140-5p	MIMAT0000431	OIP5-AS1	1	1	11	-1
hsa-miR-22-3p	MIMAT0000077	OIP5-AS1	1	1	36	-1
hsa-miR-152-3p	MIMAT0000438	OIP5-AS1	1	1	14	-1
hsa-miR-338-3p	MIMAT0000763	OIP5-AS1	1	4	43	-1
hsa-miR-320c	MIMAT0005793	OIP5-AS1	2	5	60	-1
hsa-miR-4429	MIMAT0018944	OIP5-AS1	2	5	60	-1
hsa-miR-217	MIMAT0000274	OIP5-AS1	1	1	161	-1
hsa-miR-216a-5p	MIMAT0000273	OIP5-AS1	1	3	85	-1
hsa-miR-216b-5p	MIMAT0004959	OIP5-AS1	1	5	5	-1
hsa-miR-128-3p	MIMAT0000424	OIP5-AS1	1	1	5	-1
hsa-miR-26b-5p	MIMAT0000083	OIP5-AS1	1	2	11	-1
hsa-miR-153-3p	MIMAT0000439	OIP5-AS1	1	4	64	-1
hsa-miR-155-5p	MIMAT0000646	OIP5-AS1	1	11	23719	-1
hsa-miR-378i	MIMAT0019074	OIP5-AS1	1	3	57	-1
hsa-miR-378b	MIMAT0014999	OIP5-AS1	1	3	57	-1
hsa-miR-28-5p	MIMAT0000085	OIP5-AS1	2	4	23	-1
hsa-miR-378d	MIMAT0018926	OIP5-AS1	1	3	57	-1
hsa-miR-218-5p	MIMAT0000275	OIP5-AS1	2	3	36	-1
hsa-miR-367-3p	MIMAT0000719	OIP5-AS1	1	27	130058	-1
hsa-miR-3139	MIMAT0015007	OIP5-AS1	2	4	23	-1
hsa-miR-143-3p	MIMAT0000435	OIP5-AS1	1	2	49	-1
hsa-miR-378a-3p	MIMAT0000732	OIP5-AS1	1	3	57	-1
hsa-miR-378h	MIMAT0018984	OIP5-AS1	1	3	57	-1
hsa-miR-378e	MIMAT0018927	OIP5-AS1	1	3	57	-1
hsa-miR-340-5p	MIMAT0004692	OIP5-AS1	2	7	265	-1
hsa-miR-30a-5p	MIMAT0000087	OIP5-AS1	3	14	996	-1
hsa-miR-4465	MIMAT0018992	OIP5-AS1	1	2	11	-1
hsa-miR-148a-3p	MIMAT0000243	OIP5-AS1	1	1	14	-1
hsa-miR-653-5p	MIMAT0003328	OIP5-AS1	1	3	17	-1
hsa-miR-25-3p	MIMAT0000081	OIP5-AS1	1	27	130058	-1
hsa-miR-183-5p	MIMAT0000261	OIP5-AS1	2	4	375	-1
hsa-miR-335-5p	MIMAT0000765	OIP5-AS1	1	1	194	-1
hsa-miR-29a-3p	MIMAT0000086	OIP5-AS1	1	2	560	-1
hsa-miR-320a	MIMAT0000510	OIP5-AS1	2	5	60	-1
hsa-miR-30b-5p	MIMAT0000420	OIP5-AS1	3	14	1006	-1
hsa-miR-30d-5p	MIMAT0000245	OIP5-AS1	3	14	996	-1
hsa-miR-32-5p	MIMAT0000090	OIP5-AS1	1	27	130058	-1
hsa-miR-455-5p	MIMAT0003150	OIP5-AS1	1	2	119	-1
hsa-miR-4770	MIMAT0019924	OIP5-AS1	1	2	42	-1
hsa-miR-223-3p	MIMAT0000280	OIP5-AS1	1	1	9	-1
hsa-miR-421	MIMAT0003339	OIP5-AS1	2	3	85	-1
hsa-miR-374b-5p	MIMAT0004955	OIP5-AS1	1	2	14	-1
hsa-miR-374a-5p	MIMAT0000727	OIP5-AS1	1	2	14	-1
hsa-miR-448	MIMAT0001532	OIP5-AS1	1	1	349	-1
hsa-miR-363-3p	MIMAT0000707	OIP5-AS1	1	27	130058	-1
hsa-miR-18b-5p	MIMAT0001412	OIP5-AS1	1	2	0	-1

### Sheet: DIANA
miRNAs
hsa-miR-7-5p
hsa-miR-92b-3p
hsa-miR-369-3p
hsa-miR-548am-5p
hsa-miR-1277-5p
hsa-miR-10a-3p
hsa-miR-92a-3p
hsa-miR-126-3p
hsa-miR-33a-5p
hsa-miR-30d-5p
hsa-miR-550a-3-5p
hsa-miR-499a-3p
hsa-miR-374a-5p
hsa-miR-422a
hsa-miR-625-3p
hsa-miR-676-3p
hsa-miR-4286
hsa-miR-19b-3p
hsa-miR-3615
hsa-let-7i-5p
hsa-miR-182-3p
hsa-miR-378i
hsa-miR-30c-1-3p
hsa-miR-485-3p
hsa-miR-548w
hsa-miR-1-3p
hsa-miR-32-3p
hsa-miR-29b-3p
hsa-miR-6516-3p
hsa-miR-137
hsa-miR-33b-5p
hsa-miR-485-5p
hsa-miR-302c-3p
hsa-miR-338-3p
hsa-miR-452-5p
hsa-miR-3689f
hsa-miR-148b-3p
hsa-miR-375
hsa-miR-616-3p
hsa-miR-378d
hsa-miR-376a-3p
hsa-miR-185-5p
hsa-miR-30b-3p
hsa-miR-28-5p
hsa-miR-708-5p
hsa-miR-195-5p
hsa-miR-302d-3p
hsa-miR-30c-5p
hsa-miR-181c-5p
hsa-miR-587
hsa-miR-548h-3p
hsa-miR-4326
hsa-miR-22-5p
hsa-miR-125a-5p
hsa-miR-30b-5p
hsa-miR-1295a
hsa-miR-130a-3p
hsa-miR-378a-5p
hsa-miR-641
hsa-miR-374a-3p
hsa-miR-126-5p
hsa-miR-218-5p
hsa-miR-484
hsa-miR-19a-3p
hsa-miR-2277-3p
hsa-miR-141-5p
hsa-miR-181b-3p
hsa-let-7g-5p
hsa-miR-766-3p
hsa-miR-24-3p
hsa-miR-3689a-5p
hsa-miR-765
hsa-miR-23b-3p
hsa-miR-548i
hsa-miR-32-5p
hsa-miR-154-3p
hsa-miR-15b-5p
hsa-miR-411-3p
hsa-miR-320e
hsa-miR-548ar-3p
hsa-miR-320d
hsa-miR-194-5p
hsa-miR-181a-5p
hsa-miR-367-3p
hsa-miR-214-3p
hsa-miR-125b-2-3p
hsa-miR-200b-5p
hsa-miR-125b-5p
hsa-miR-4685-3p
hsa-miR-129-5p
hsa-miR-124-3p
hsa-miR-28-3p
hsa-miR-6514-5p
hsa-miR-4487
hsa-miR-1304-5p
hsa-miR-1179
hsa-miR-363-3p
hsa-let-7d-5p
hsa-miR-548h-5p
hsa-let-7a-5p
hsa-miR-302d-5p
hsa-miR-186-5p
hsa-miR-424-3p
hsa-miR-103a-3p
hsa-miR-589-3p
hsa-miR-130b-3p
hsa-miR-4517
hsa-miR-877-5p
hsa-miR-378c
hsa-miR-1305
hsa-miR-30e-5p
hsa-miR-548au-5p
hsa-miR-26a-5p
hsa-miR-379-3p
hsa-miR-452-3p
hsa-miR-23b-3p
hsa-miR-148a-5p
hsa-miR-582-3p
hsa-miR-218-1-3p
hsa-miR-548ak
hsa-miR-4254
hsa-miR-545-3p
hsa-miR-16-1-3p
hsa-miR-378f
hsa-miR-622
hsa-miR-143-3p
hsa-miR-9-3p
hsa-miR-576-3p
hsa-miR-618
hsa-miR-9-3p
hsa-miR-3677-5p
hsa-miR-373-5p
hsa-miR-374b-5p
hsa-miR-199b-5p
hsa-miR-183-3p
hsa-miR-136-3p
hsa-miR-15a-3p
hsa-miR-26b-5p
hsa-miR-132-3p
hsa-miR-10b-3p
hsa-miR-1275
hsa-miR-301a-3p
hsa-miR-224-3p
hsa-miR-20a-5p
hsa-miR-93-3p
hsa-miR-25-3p
hsa-miR-3613-5p
hsa-miR-550a-5p
hsa-miR-567
hsa-miR-1909-5p
hsa-miR-491-5p
hsa-miR-29b-2-5p
hsa-let-7a-3p
hsa-miR-29a-3p
hsa-let-7f-1-3p
hsa-miR-450b-5p
hsa-miR-1270
hsa-miR-3158-3p
hsa-miR-200a-5p
hsa-miR-532-3p
hsa-miR-340-5p
hsa-miR-548b-3p
hsa-miR-197-3p
hsa-miR-29c-3p
hsa-miR-548l
hsa-miR-107
hsa-miR-192-3p
hsa-miR-7974
hsa-miR-377-3p
hsa-miR-30a-5p
hsa-miR-660-5p
hsa-miR-181b-5
hsa-miR-320b
hsa-miR-103a-2-5p
hsa-miR-15a-5p
hsa-let-7b-3p
hsa-miR-1226-5p
hsa-miR-199a-5p
hsa-miR-106a-5p
hsa-miR-24-2-5p
hsa-miR-30c-2-3p
hsa-miR-454-3p
hsa-let-7e-5p
hsa-miR-497-5p
hsa-miR-22-3p
hsa-miR-3605-5p
hsa-let-7g-3p
hsa-miR-409-3p
hsa-miR-335-5p
hsa-miR-30a-3p
hsa-miR-493-5p
hsa-miR-151a-3p
hsa-miR-490-5p
hsa-miR-378g
hsa-miR-425-5p
hsa-miR-548k
hsa-miR-548c-5p
hsa-miR-432-5p
hsa-miR-100-5p
hsa-miR-548ay-5p
hsa-miR-34b-5p
hsa-miR-34a-5p
hsa-miR-3689b-5p
hsa-let-7f-5p
hsa-miR-27b-3p
hsa-miR-4802-5p
hsa-miR-590-3p
hsa-miR-361-5p
hsa-miR-548y
hsa-miR-497-5p
hsa-miR-513c-5p
hsa-miR-365a-3p
hsa-miR-371a-5p
hsa-miR-224-5p
hsa-miR-23a-3p
hsa-miR-5001-5p
hsa-miR-1224-3p
hsa-miR-574-5p
hsa-miR-26b-3p
hsa-miR-543
hsa-miR-590-5p
hsa-miR-507
hsa-miR-5582-3p
hsa-miR-5010-3p
hsa-miR-99a-5p
hsa-miR-17-5p
hsa-miR-548z
hsa-miR-382-5p
hsa-miR-5581-3p
hsa-miR-548a-3p
hsa-miR-501-3p
hsa-miR-377-3p
hsa-miR-202-3p
hsa-miR-4429
hsa-miR-93-5p
hsa-miR-450a-5p
hsa-miR-16-5p
hsa-miR-1825
hsa-miR-99b-5p
hsa-let-7f-2-3p
hsa-miR-142-3p
hsa-miR-3065-3p
hsa-miR-502-3p
hsa-miR-671-5p
hsa-let-7b-5p
hsa-miR-320a
hsa-miR-204-5p
hsa-miR-361-3p
hsa-miR-152-3p
hsa-miR-27b-5p
hsa-miR-3689e
hsa-miR-9-5p
hsa-miR-631
hsa-miR-629-3p
hsa-miR-1246
hsa-miR-4726-3p
hsa-miR-23a-3p
hsa-miR-3157-5p
hsa-miR-135a-5p
hsa-miR-148b-5p
hsa-miR-548d-5p
hsa-miR-324-3p
hsa-miR-150-5p
hsa-miR-193b-3p
hsa-miR-3127-3p
hsa-miR-30e-3p
hsa-miR-875-3p
hsa-miR-4783-3p
hsa-miR-616-5p
hsa-miR-330-3p
hsa-miR-148a-3p
hsa-miR-193a-3p
hsa-miR-518a-3p
hsa-miR-29b-1-5p
hsa-miR-382-3p
hsa-miR-98-3p
hsa-miR-628-5p
hsa-miR-27a-3p
hsa-miR-140-5p
hsa-miR-637
hsa-miR-4738-3p
hsa-miR-34c-3p
hsa-miR-143-5p
hsa-miR-320c
hsa-miR-548j-5p
hsa-miR-23c
hsa-miR-606
hsa-miR-499a-5p
hsa-miR-2110
hsa-miR-185-3p
hsa-miR-34b-3p
hsa-miR-3913-5p
hsa-miR-423-5p
hsa-miR-378a-3p
hsa-miR-19b-1-5p
hsa-miR-125a-3p
hsa-miR-30d-3p
hsa-miR-96-3p
hsa-miR-106b-5p
hsa-miR-142-5p
hsa-miR-548o-5p
hsa-miR-638
hsa-miR-548o-3p
hsa-miR-539-5p
hsa-miR-2355-5p
hsa-miR-769-3p
hsa-miR-302c-5p
hsa-miR-455-3p
hsa-miR-551b-5p
hsa-miR-302b-3p
hsa-miR-17-3p
hsa-miR-20b-5p
hsa-miR-935
hsa-miR-302a-3p
