## Supplementary Materials for "LncRNA *OIP5-AS1* is overexpressed in undifferentiated oral tumors and integrated analysis identifies as a downstream effector of stemness-associated transcription factors"

### Sheet: Sheet1
Table S3: Predicted miRNAs binding sites and binding efficiency with OIP5-AS1
miRNAs	Target RNA position	Energy	Hybridization energy
miR-129-5p	1139 -- 1149	-10.12120 kcal/mol	-13.3 kcal/mol
miR-129-5p	1459 -- 1467	-10.38050 kcal/mol	-17 kcal/mol
miR-129-5p	1777 -- 1789	-12.49100 kcal/mol	-16.2 kcal/mol
miR-129-5p	756 -- 773	-13.57810 kcal/mol	-20.8 kcal/mol
miR-129-5p	88 -- 111	-11.06440 kcal/mol	-18 kcal/mol
miR-137	1064 -- 1074	-7.59038 kcal/mol	-10.5 kcal/mol
miR-137	772 -- 779	-5.78111 kcal/mol	-8 kcal/mol
miR-140-5p	1857 -- 1867	-6.13417 kcal/mol	-11 kcal/mol
miR-140-5p	744 -- 751	-7.14319 kcal/mol	-9.6 kcal/mol
miR-148a-3p	199 -- 214	-6.73561 kcal/mol	-13.9 kcal/mol
miR-148a-3p	85 -- 91	-6.39995 kcal/mol	-9.1 kcal/mol
miR-148b-3p	1471 -- 1481	-7.12072 kcal/mol	-13.3 kcal/mol
miR-148b-3p	1831 -- 1841	-5.72170 kcal/mol	-9.7 kcal/mol
miR-22-3p	628 -- 647	-5.22586 kcal/mol	-16.1 kcal/mol
miR-22-3p	920 -- 927	-3.09613 kcal/mol	-10.8 kcal/mol
miR-30a-5p	1238 -- 1248	-7.64957 kcal/mol	-13.5 kcal/mol
miR-30a-5p	1622 -- 1630	-6.64244 kcal/mol	-13.9 kcal/mol
miR-30b-5p	1089 -- 1101	-7.71565 kcal/mol	-16.1 kcal/mol
miR-30b-5p	1402 -- 1410	-8.21349 kcal/mol	-11.2 kcal/mol
miR-30e-5p	1402 -- 1410	-5.93350 kcal/mol	-11.1 kcal/mol
miR-30e-5p	728 -- 736	-6.19766 kcal/mol	-12.3 kcal/mol
miR-338-3p	309 -- 321	-7.13172 kcal/mol	-10.8 kcal/mol
miR-338-3p	968 -- 985	-6.93902 kcal/mol	-16.9 kcal/mol
miR-363-3p	1055 -- 1073	-8.88412 kcal/mol	-15.3 kcal/mol
miR-363-3p	1390 -- 1400	-8.51990 kcal/mol	-15.8 kcal/mol
miR-363-3p	96 -- 107	-10.38280 kcal/mol	-16.7 kcal/mol
miR-424-5p	26 -- 41	-8.13357 kcal/mol	-15.8 kcal/mol
miR-424-5p	556 -- 574	-6.93672 kcal/mol	-14.8 kcal/mol
