## Supplementary Materials for "LncRNA *OIP5-AS1* is overexpressed in undifferentiated oral tumors and integrated analysis identifies as a downstream effector of stemness-associated transcription factors"

### Sheet: Sheet1
Table S6: List of RNA binding proteins and number of binding sites in predicted mRNAs
STYX		BCL11A		KMT2A		KMT2C		TP53INP1		CELF1		ELAVL2
RBPs	Number of Binding sites	RBPs	Number of Binding sites	RBPs	Number of Binding sites	RBPs	Number of Binding sites	RBPs	Number of Binding sites	RBPs	Number of Binding sites	RBPs	Number of Binding sites
AGO1	1	AGO1	8	AGO1	4	AGO1	2	AGO2	43	AGO1	13	AGO2	6
AGO2	8	AGO2	42	AGO2	47	AGO2	37	ELAVL1	14	AGO2	55	ALKBH5	1
CPSF6	2	AGO3	3	AGO3	2	CPSF2	1	IGF2BP3	1	AGO3	3	C17orf85	1
CPSF7	3	AGO4	1	CPSF6	3	CPSF3	2	LIN28B	1	CPSF1	9	CPSF2	1
CSTF2	4	CAPRIN1	1	CPSF7	8	CPSF4	1	NOP56	1	CPSF3	1	CPSF6	2
CSTF2T	5	CPSF1	1	CSTF2	28	CPSF6	12	NOP58	1	CPSF6	23	CPSF7	2
ELAVL1	15	CPSF3	1	CSTF2T	6	CPSF7	30	TARDBP	1	CPSF7	17	CSTF2T	3
HNRNPC	5	CPSF6	5	DGCR8	1	CSTF2	81	TIAL1	2	CSTF2	43	ELAVL1	28
IGF2BP3	2	CPSF7	5	EIF4A3	11	CSTF2T	44	ZC3H7B	1	CSTF2T	26	FUS	22
MOV10	1	CSTF2T	9	ELAVL1	47	DGCR8	3			DGCR8	3	FXR2	1
PTBP1/PTBP2	1	ELAVL1	43	EWSR1	3	EIF4A3	39			EIF4A3	20	HNRNPA1	2
TARDBP	1	EWSR1	1	FIP1L1	1	ELAVL1	94			ELAVL1	140	HNRNPC	2
TIA1	1	FUS	18	FMR1	19	FIP1L1	6			EWSR1	1	HNRNPM	2
TIAL1	1	FXR1	1	FUS	12	FMR1	2			FIP1L1	15	IGF2BP2	1
YTHDF2	2	FXR2	1	FXR1	1	FUS	33			FMR1	1	LIN28B	1
		HNRNPA1	2	FXR2	2	HNRNPA1	9			FUS	21	MOV10	1
		HNRNPA2B1	1	HNRNPA1	5	HNRNPA2B1	2			HNRNPA1	1	NOP56	1
		HNRNPF	1	HNRNPC	22	HNRNPC	23			HNRNPA2B1	1	NUDT21	2
		HNRNPU	1	HNRNPM	3	HNRNPF	1			HNRNPC	170	TARDBP	1
		IGF2BP2	1	HNRNPU	2	HNRNPM	5			HNRNPH	9	TIAL1	1
		LIN28A	1	IGF2BP1	9	HNRNPU	3			HNRNPM	1	ZC3H7B	4
		LIN28B	3	IGF2BP2	2	IGF2BP1	3			HNRNPU	4
		MOV10	2	IGF2BP3	1	IGF2BP3	1			IGF2BP1	4
		NUDT21	4	LIN28A	4	LIN28A	1			IGF2BP2	1
		PUM2	1	LIN28B	4	MOV10	1			LIN28A	3
		TAF15	4	MOV10	8	NOP56	1			LIN28B	4
		TARDBP	2	NUDT21	9	NUDT21	8			MOV10	15
		ZC3H7B	8	PTBP1/PTBP2	12	PTBP1/PTBP2	16			NOP56	1
				PUM2	1	RTCB	2			NUDT21	12
				TAF15	2	TAF15	1			PTBP1/PTBP2	108
				TARDBP	2	TARDBP	9			QKI	1
				TIA1	2	TIA1	2			RTCB	2
				TIAL1	2	TIAL1	8			TARDBP	13
				YTHDF2	8	ZC3H7B	2			TIA1	2
				ZC3H7B	3					TIAL1	18
										YTHDF2	1
										ZC3H7B	1
15	52	28	171	35	296	34	485	9	65	37	763	21	85	Total
