## Supplementary Materials for "LncRNA *OIP5-AS1* is overexpressed in undifferentiated oral tumors and integrated analysis identifies as a downstream effector of stemness-associated transcription factors"

### Sheet: HM ChIP-seq-Candidate genes
Table S7 a: List of histone modifications at candidate genes (Epigenomics Roadmap Project - HM ChIP-seq)
Term	P-value	Old P-value	Z-score	Combined Score	Genes
H3K9ac Pancreatic Islets	0.0161404	0.00807283	-3.07036	12.6696	MLL3;CELF1;OIP5-AS1;STYX;TP53INP1;MLL;ELAVL2
H3K4me3 H1 BMP4 Derived Trophoblast Cultured Cells	0.0310074	0.0130609	-2.89684	10.0622	MLL3;CELF1;BCL11A;OIP5-AS1;STYX;TP53INP1;MLL;ELAVL2
H3K9ac Muscle Satellite Cultured Cells	0.0367545	0.0186497	-2.8962	9.56759	MLL3;CELF1;BCL11A;OIP5-AS1;STYX;TP53INP1;MLL;ELAVL2
H3K4me3 Brain Substantia Nigra	0.0772006	0.0399033	-3.22867	8.26974	MLL3;CELF1;BCL11A;OIP5-AS1;STYX;TP53INP1;MLL;ELAVL2
H3K27ac H1 BMP4 Derived Trophoblast Cultured Cells	0.0225463	0.012818	-2.02087	7.66352	MLL3;CELF1;OIP5-AS1;STYX;TP53INP1;MLL
H3K9ac Brain Substantia Nigra	0.0373311	0.0237286	-2.31461	7.61028	MLL3;BCL11A;OIP5-AS1;STYX;ELAVL2
H3K4me3 IMR90	0.0881662	0.0457589	-3.04859	7.4036	MLL3;CELF1;BCL11A;OIP5-AS1;STYX;TP53INP1;MLL;ELAVL2
H3K4me3 Adipose Nuclei	0.111545	0.0665602	-3.13233	6.87022	MLL3;BCL11A;OIP5-AS1;STYX;TP53INP1;MLL;ELAVL2
H3K27ac iPS DF 19.11	0.047342	0.0274056	-2.2507	6.86543	MLL3;CELF1;BCL11A;OIP5-AS1;TP53INP1;MLL
H2BK120ac H1	0.0358133	0.0248357	-1.8105	6.02794	CELF1;TP53INP1;MLL;ELAVL2
H3K14ac H1	0.0375677	0.0260778	-1.68379	5.52555	CELF1;BCL11A;OIP5-AS1;MLL
H2BK15ac H1	0.0563826	0.039503	-1.90513	5.47838	CELF1;BCL11A;OIP5-AS1;MLL
H3K9ac IMR90	0.127477	0.0765321	-2.62218	5.40122	MLL3;CELF1;OIP5-AS1;STYX;TP53INP1;MLL
H3K9ac H9	0.124602	0.0747256	-2.57	5.35236	MLL3;CELF1;OIP5-AS1;STYX;TP53INP1;MLL
H3K4me3 CD8 Naive Primary Cells	0.0921707	0.0479064	-2.21882	5.28993	MLL3;CELF1;BCL11A;OIP5-AS1;STYX;TP53INP1;MLL;ELAVL2
H3K9ac Breast Myoepithelial Cells	0.191813	0.117729	-3.1043	5.12593	MLL3;CELF1;OIP5-AS1;STYX;TP53INP1;MLL;ELAVL2
H3K4ac IMR90	0.092288	0.0603107	-1.86877	4.45297	MLL3;CELF1;OIP5-AS1;TP53INP1;MLL
H2BK12ac H9	0.100264	0.071446	-1.84583	4.24532	CELF1;BCL11A;OIP5-AS1;MLL
H3K4me3 H1 Derived Mesenchymal Stem Cells	0.164391	0.087411	-2.34531	4.23447	MLL3;CELF1;OIP5-AS1;STYX;TP53INP1;MLL;ELAVL2
H3K9ac Colon Smooth Muscle	0.144456	0.104377	-2.09534	4.05403	MLL3;CELF1;OIP5-AS1;STYX
H3K27ac iPS DF 6.9	0.0801285	0.0613	-1.4782	3.73115	CELF1;OIP5-AS1;MLL
H3K18ac IMR90	0.126416	0.0837006	-1.76576	3.65191	MLL3;CELF1;STYX;TP53INP1;MLL
H3K4me3 Colon Smooth Muscle	0.269368	0.169309	-2.76676	3.62909	MLL3;CELF1;OIP5-AS1;STYX;TP53INP1;MLL;ELAVL2
H3K9ac Adipose Derived Mesenchymal Stem Cell Cultured Cells	0.258147	0.178077	-2.36335	3.2005	MLL3;CELF1;OIP5-AS1;STYX;MLL;ELAVL2
H3K4me3 Brain Hippocampus Middle	0.337572	0.216434	-2.8371	3.08102	MLL3;CELF1;BCL11A;OIP5-AS1;STYX;TP53INP1;MLL
H4K91ac H1	0.18544	0.135539	-1.78173	3.00226	CELF1;BCL11A;OIP5-AS1;MLL
H3K4me3 H1	0.227028	0.122802	-1.90213	2.82025	MLL3;CELF1;BCL11A;OIP5-AS1;STYX;TP53INP1;MLL;ELAVL2
H3K4me3 Colonic Mucosa	0.357177	0.230299	-2.72791	2.80845	MLL3;CELF1;BCL11A;OIP5-AS1;STYX;TP53INP1;MLL;ELAVL2
H3K4me3 CD34 Cultured Cells	0.336052	0.236864	-2.55901	2.79058	MLL3;CELF1;OIP5-AS1;STYX;TP53INP1;MLL;ELAVL2
H3K18ac H9	0.240648	0.165178	-1.95172	2.78007	CELF1;BCL11A;OIP5-AS1;STYX;MLL
H3K23ac H1	0.122588	0.102106	-1.26147	2.64772	CELF1;BCL11A
H2BK20ac H9	0.153484	0.119565	-1.37712	2.58095	CELF1;OIP5-AS1;TP53INP1;MLL
H3K4me3 Mesenchymal Stem Cell Derived Adipocyte Cultured Cells	0.370167	0.263334	-2.57167	2.55573	MLL3;BCL11A;STYX;TP53INP1;MLL;ELAVL2
H3K9ac Stomach Smooth Muscle	0.313172	0.236313	-2.15409	2.50091	MLL3;CELF1;OIP5-AS1;STYX
H3K36me3 iPS DF 6.9	0.20338	0.160128	-1.54293	2.45739	MLL3;CELF1;TP53INP1
H3K4me2 H1 BMP4 Derived Trophoblast Cultured Cells	0.352695	0.249721	-2.34612	2.44501	MLL3;CELF1;BCL11A;OIP5-AS1;STYX;MLL
H3K9me3 Duodenum Smooth Muscle	0.0257106	0.0234411	-0.662123	2.42393	ELAVL2
H3K27ac Brain Inferior Temporal Lobe	0.229126	0.181342	-1.64478	2.42356	MLL3;CELF1;STYX;ELAVL2
H3K27ac H1	0.252845	0.174157	-1.75644	2.41507	MLL3;CELF1;OIP5-AS1;STYX;MLL;ELAVL2
H3K4me3 Breast vHMEC	0.366211	0.260241	-2.3756	2.3864	MLL3;OIP5-AS1;STYX;TP53INP1;MLL;ELAVL2
H3K36me3 iPS DF 19.11	0.207027	0.163121	-1.48229	2.33446	CELF1;TP53INP1;STYX
H3K9ac Bone Marrow Derived Mesenchymal Stem Cell Cultured Cells	0.329373	0.249493	-2.08611	2.31676	MLL3;CELF1;OIP5-AS1;STYX;TP53INP1
H3K4me3 CD4 Naive Primary Cells	0.34364	0.242712	-2.08917	2.23157	MLL3;CELF1;BCL11A;OIP5-AS1;STYX;TP53INP1;ELAVL2
H3K27me3 Brain Germinal Matrix	0.187468	0.157574	-1.31553	2.20239	MLL3;MLL;ELAVL2
H3K27ac CD8 Memory Primary Cells	0.317996	0.240228	-1.91208	2.1907	MLL3;CELF1;OIP5-AS1;STYX;TP53INP1
H3K9me3 Rectal Smooth Muscle	0.107768	0.0974872	-0.975939	2.17418	ELAVL2
H3K9me3 Brain Anterior Caudate	0.0550372	0.0498371	-0.744722	2.1595	ELAVL2
H3K9ac Chondrocytes from Bone Marrow Derived Mesenchymal Stem Cell Cultured Cells	0.296212	0.237518	-1.77371	2.15804	MLL3;CELF1;OIP5-AS1
H3K9me3 CD34 Cultured Cells	0.135622	0.122761	-1.07788	2.15349	ELAVL2
H3K4me3 Penis Foreskin Fibroblast Primary Cells	0.360718	0.27526	-2.10858	2.15003	MLL3;BCL11A;OIP5-AS1;STYX;MLL;ELAVL2
H3K27ac Brain Cingulate Gyrus	0.267833	0.213594	-1.62345	2.13872	MLL3;CELF1;STYX
H3K4me3 Penis Foreskin Keratinocyte Primary Cells	0.347036	0.223109	-2.00564	2.12263	MLL3;CELF1;OIP5-AS1;STYX;TP53INP1;MLL;ELAVL2
H3K27ac Brain Anterior Caudate	0.283152	0.226479	-1.60918	2.03042	MLL3;OIP5-AS1;STYX
H3K9ac Brain Hippocampus Middle	0.324684	0.26176	-1.76573	1.98628	MLL3;CELF1;OIP5-AS1;STYX
H3K9ac Brain Mid Frontal Lobe	0.326807	0.263577	-1.76635	1.97546	MLL3;OIP5-AS1;STYX
H3K4me3 CD4+ CD25- Th Primary Cells	0.383894	0.274116	-2.01757	1.9316	MLL3;CELF1;OIP5-AS1;STYX;TP53INP1;MLL;ELAVL2
H3K18ac H1	0.33064	0.232707	-1.73376	1.9188	CELF1;BCL11A;OIP5-AS1;STYX;MLL;ELAVL2
H3K4me3 Brain Anterior Caudate	0.445924	0.323818	-2.34222	1.89159	MLL3;OIP5-AS1;STYX;TP53INP1;ELAVL2
H4K5ac H1	0.331169	0.233113	-1.70294	1.88196	MLL3;CELF1;OIP5-AS1;TP53INP1;MLL;ELAVL2
H2BK120ac H9	0.289295	0.217053	-1.50542	1.86719	CELF1;OIP5-AS1;TP53INP1;MLL
H3K27me3 CD8 Naive Primary Cells	0.225996	0.190943	-1.23304	1.83383	BCL11A;ELAVL2
H3K27ac Duodenum Smooth Muscle	0.330934	0.267114	-1.63067	1.80325	MLL3;CELF1;OIP5-AS1;STYX
H3K23me2 H9	0.350303	0.266659	-1.67441	1.75639	CELF1;BCL11A;OIP5-AS1;TP53INP1
H3K27me3 H1 BMP4 Derived Mesendoderm Cultured Cells	0.260859	0.221414	-1.2789	1.71856	TP53INP1;ELAVL2
H3K4me3 CD4+ CD25- CD45RA+ Naive Primary Cells	0.390591	0.279403	-1.8099	1.70148	MLL3;CELF1;BCL11A;OIP5-AS1;STYX;TP53INP1;MLL
H3K9ac Brain Inferior Temporal Lobe	0.373852	0.304204	-1.64294	1.61648	MLL3;OIP5-AS1;STYX
H3K9ac Peripheral Blood Mononuclear Primary Cells	0.427696	0.331542	-1.86125	1.58084	MLL3;CELF1;BCL11A;STYX
H3K4me3 Skeletal Muscle	0.469219	0.367327	-2.01487	1.52462	MLL3;BCL11A;STYX;ELAVL2
H3K9ac Mesenchymal Stem Cell Derived Adipocyte Cultured Cells	0.413345	0.319338	-1.70388	1.50533	MLL3;CELF1;OIP5-AS1;STYX;MLL
H3K27me3 Penis Foreskin Keratinocyte Primary Cells	0.221126	0.200823	-0.975548	1.47212	ELAVL2
H3K9me3 Mobilized CD34 Primary Cells	0.237056	0.215452	-1.01553	1.46181	ELAVL2
H3K4me3 iPS DF 6.9	0.438581	0.289521	-1.75066	1.44292	MLL3;CELF1;BCL11A;OIP5-AS1;STYX;TP53INP1;MLL
H3K36me3 Penis Foreskin Fibroblast Primary Cells	0.22849	0.207581	-0.976817	1.44204	OIP5-AS1
H3K4me1 Adipose Nuclei	0.327283	0.280219	-1.28587	1.43622	BCL11A;OIP5-AS1
H4K5ac H9	0.351558	0.284866	-1.34948	1.41072	CELF1;OIP5-AS1;MLL
H3K4me3 Mobilized CD34 Primary Cells	0.461536	0.306736	-1.82354	1.40996	MLL3;CELF1;BCL11A;OIP5-AS1;STYX;TP53INP1;MLL;ELAVL2
H2BK5ac H1	0.39004	0.299689	-1.44889	1.36414	CELF1;OIP5-AS1;STYX;TP53INP1;MLL
H3K4me3 Chondrocytes from Bone Marrow Derived Mesenchymal Stem Cell Cultured Cells	0.518029	0.410345	-2.03259	1.33689	MLL3;CELF1;OIP5-AS1;STYX;MLL;ELAVL2
H3K4me3 Stomach Smooth Muscle	0.526198	0.390758	-2.04944	1.3159	MLL3;CELF1;OIP5-AS1;STYX;TP53INP1;ELAVL2
H4K8ac IMR90	0.399008	0.286075	-1.38736	1.27467	MLL3;CELF1;OIP5-AS1;STYX;TP53INP1;MLL
H3K56ac H1	0.376123	0.288055	-1.29376	1.26509	CELF1;OIP5-AS1;TP53INP1;MLL
H3K9ac Stomach Mucosa	0.414609	0.33997	-1.41056	1.24189	MLL3;CELF1;STYX
H3K4ac H9	0.40275	0.329507	-1.31799	1.19863	CELF1;OIP5-AS1;TP53INP1;MLL
H3K4me3 Stomach Mucosa	0.488959	0.384596	-1.6748	1.19828	CELF1;OIP5-AS1;STYX;MLL;ELAVL2
H3K4me3 Bone Marrow Derived Mesenchymal Stem Cell Cultured Cells	0.538547	0.428759	-1.89112	1.17038	MLL3;CELF1;BCL11A;OIP5-AS1;STYX;TP53INP1;ELAVL2
H3K27ac IMR90	0.430612	0.311395	-1.37402	1.15767	MLL3;CELF1;OIP5-AS1;STYX;TP53INP1;MLL
H3K4me3 H1 BMP4 Derived Mesendoderm Cultured Cells	0.541121	0.403564	-1.87594	1.15204	MLL3;CELF1;BCL11A;OIP5-AS1;STYX;TP53INP1;MLL
H3K14ac H9	0.413927	0.319831	-1.30583	1.15183	CELF1;OIP5-AS1;STYX;TP53INP1;MLL
H3K27me3 Treg Primary Cells	0.295316	0.2692	-0.885559	1.08012	ELAVL2
H3K4me3 iPS DF 19.11	0.505289	0.340238	-1.5607	1.06537	MLL3;CELF1;OIP5-AS1;STYX;TP53INP1;MLL
H3K9ac Rectal Mucosa	0.481268	0.399684	-1.45015	1.06054	MLL3;CELF1;OIP5-AS1;STYX
H3K4me3 Adult Liver	0.539825	0.429913	-1.71171	1.05528	MLL3;BCL11A;MLL;ELAVL2
H3K4me3 Breast Myoepithelial Cells	0.567041	0.426104	-1.79963	1.02097	MLL3;CELF1;OIP5-AS1;STYX;TP53INP1;MLL;ELAVL2
H3K4me2 H9	0.572187	0.430626	-1.79723	1.00337	MLL3;CELF1;BCL11A;OIP5-AS1;TP53INP1;MLL;ELAVL2
H3K9ac H1	0.557435	0.417706	-1.66539	0.973272	MLL3;CELF1;OIP5-AS1;STYX;TP53INP1;MLL
H3K27me3 Bone Marrow Derived Mesenchymal Stem Cell Cultured Cells	0.337745	0.308604	-0.863897	0.937728	ELAVL2
H3K4me1 Adipose Derived Mesenchymal Stem Cell Cultured Cells	0.565508	0.477563	-1.64281	0.936455	CELF1;BCL11A;ELAVL2
H2BK12ac H1	0.485799	0.403801	-1.18534	0.855768	CELF1;OIP5-AS1;MLL
H3K27me3 CD4+ CD25- CD45RO+ Memory Primary Cells	0.33467	0.30574	-0.781307	0.855226	BCL11A;ELAVL2
H3K4me3 H1 Derived Neuronal Progenitor Cultured Cells	0.608113	0.46265	-1.59264	0.792172	MLL3;CELF1;BCL11A;OIP5-AS1;STYX;TP53INP1;MLL
H3K27ac H1 Derived Neuronal Progenitor Cultured Cells	0.435383	0.358413	-0.948866	0.789009	MLL3;CELF1;OIP5-AS1
H4K91ac IMR90	0.418052	0.343016	-0.882655	0.769807	CELF1;STYX;TP53INP1
H3K4me2 IMR90	0.62177	0.505715	-1.6103	0.765191	MLL3;CELF1;BCL11A;STYX;ELAVL2
H2AK5ac H1	0.463234	0.403873	-0.982885	0.756354	CELF1;OIP5-AS1;MLL
H3K27ac H1 BMP4 Derived Mesendoderm Cultured Cells	0.521483	0.436502	-1.07236	0.69819	MLL3;CELF1;MLL
H3K4me3 Adult Kidney	0.645787	0.528682	-1.57757	0.68985	MLL3;CELF1;BCL11A;OIP5-AS1;STYX;ELAVL2
H3K23ac IMR90	0.480156	0.419607	-0.921948	0.676381	MLL3;CELF1
H3K4me3 Duodenum Mucosa	0.6701	0.552327	-1.67886	0.672096	MLL3;OIP5-AS1;STYX;MLL;ELAVL2
H3K4me1 CD4+ CD25- CD45RO+ Memory Primary Cells	0.562432	0.497342	-1.15982	0.667461	CELF1;OIP5-AS1
H4K20me1 H1	0.405116	0.371671	-0.725713	0.655741	TP53INP1
H3K27ac H9	0.454329	0.375362	-0.801994	0.63272	CELF1;OIP5-AS1;STYX;TP53INP1;MLL
H3K4me1 Penis Foreskin Keratinocyte Primary Cells	0.522719	0.437644	-0.971091	0.629958	CELF1;OIP5-AS1;STYX;TP53INP1;MLL
H3K27me3 H1 Derived Mesenchymal Stem Cells	0.393592	0.360836	-0.674819	0.629229	ELAVL2
H3K4me3 CD8 Memory Primary Cells	0.598401	0.483712	-1.22158	0.627275	MLL3;CELF1;OIP5-AS1;STYX;ELAVL2
H3K27me3 CD4+ CD25+ CD127- Treg Primary Cells	0.390226	0.357676	-0.662893	0.623801	ELAVL2
H3K4me1 CD4+ CD25- CD45RA+ Naive Primary Cells	0.483426	0.422657	-0.849498	0.617464	BCL11A;ELAVL2
H3K4me2 H1 BMP4 Derived Mesendoderm Cultured Cells	0.693954	0.575948	-1.65377	0.604205	MLL3;CELF1;BCL11A;TP53INP1;MLL
H3K4me3 Brain Mid Frontal Lobe	0.696821	0.578817	-1.58835	0.573754	MLL3;CELF1;OIP5-AS1;STYX;TP53INP1
H3K27me3 Breast Myoepithelial Cells	0.413947	0.379986	-0.633385	0.558656	ELAVL2
H3K4me3 Brain Inferior Temporal Lobe	0.703838	0.585867	-1.56888	0.551002	MLL3;OIP5-AS1;STYX;TP53INP1;MLL
H3K27ac H1 Derived Mesenchymal Stem Cells	0.494962	0.412151	-0.781379	0.549524	MLL3;OIP5-AS1;STYX;MLL
H3K4ac H1	0.505343	0.44318	-0.801181	0.54682	CELF1;BCL11A;MLL
H3K23me2 H1	0.665118	0.547448	-1.28209	0.522825	CELF1;BCL11A;OIP5-AS1;TP53INP1;MLL
H3K4me3 CD4+ CD25+ CD127- Treg Primary Cells	0.62498	0.508763	-1.08885	0.511799	MLL3;CELF1;OIP5-AS1;STYX;TP53INP1;MLL;ELAVL2
H3K4me3 CD4 Memory Primary Cells	0.626085	0.509813	-1.08072	0.506069	MLL3;CELF1;OIP5-AS1;STYX;ELAVL2
H3K27ac Brain Hippocampus Middle	0.665118	0.547448	-1.15565	0.471265	MLL3;CELF1;BCL11A;OIP5-AS1;STYX
H3K27me3 Adipose Derived Mesenchymal Stem Cell Cultured Cells	0.440477	0.405041	-0.572453	0.469352	ELAVL2
H3K4me3 Brain Cingulate Gyrus	0.731288	0.613851	-1.48019	0.463224	MLL3;OIP5-AS1;STYX;TP53INP1
H3K27me3 Mesenchymal Stem Cell Derived Adipocyte Cultured Cells	0.449321	0.413419	-0.571854	0.457493	ELAVL2
H3K9ac Brain Cingulate Gyrus	0.610267	0.543589	-0.900145	0.444544	MLL3;CELF1;STYX
H3K9ac Brain Anterior Caudate	0.606127	0.539553	-0.86808	0.434618	MLL3;STYX
H3K4me3 H9	0.697923	0.546746	-1.04675	0.376459	MLL3;CELF1;BCL11A;OIP5-AS1;STYX;TP53INP1;MLL
H3K4me2 Muscle Satellite Cultured Cells	0.742598	0.652821	-1.23405	0.367253	MLL3;BCL11A;STYX;TP53INP1
H3K4me3 Pancreatic Islets	0.767827	0.679522	-1.3582	0.358823	CELF1;OIP5-AS1;STYX;ELAVL2
H3K27me3 CD4 Memory Primary Cells	0.481013	0.443547	-0.451239	0.330244	ELAVL2
H3K14ac IMR90	0.575651	0.510039	-0.588309	0.324895	CELF1;OIP5-AS1;MLL
H3K4me1 Adult Liver	0.625319	0.558322	-0.678411	0.318509	BCL11A;OIP5-AS1;TP53INP1
H3K4me3 CD4+ CD25- IL17+ PMA-Ionomcyin stimulated Th17 Primary Cells	0.71649	0.625736	-0.920655	0.306939	MLL3;BCL11A;OIP5-AS1;STYX
H3K4me2 H1	0.766021	0.650295	-1.14696	0.305717	MLL3;BCL11A;OIP5-AS1;TP53INP1;MLL
H3K27ac CD8 Naive Primary Cells	0.645371	0.554346	-0.693552	0.303727	MLL3;CELF1;STYX;TP53INP1
H3K27ac CD4 Naive Primary Cells	0.577058	0.463895	-0.550529	0.302687	MLL3;CELF1;OIP5-AS1;STYX;TP53INP1;MLL
H3K4me1 CD4+ CD25+ CD127- Treg Primary Cells	0.71148	0.644586	-0.885702	0.3015	BCL11A;OIP5-AS1;TP53INP1
H3K27me3 Peripheral Blood Mononuclear Primary Cells	0.505508	0.466955	-0.431074	0.294075	BCL11A;ELAVL2
H4K91ac H9	0.599215	0.532828	-0.536536	0.274779	CELF1;OIP5-AS1
H3K27me3 CD8 Memory Primary Cells	0.491954	0.453989	-0.376843	0.267322	BCL11A;ELAVL2
H3K9ac Fetal Lung	0.701286	0.634189	-0.707603	0.251086	MLL3;CELF1;STYX
H3K4me1 Adult Kidney	0.708791	0.641838	-0.720879	0.248123	BCL11A;ELAVL2
H3K4me3 Rectal Smooth Muscle	0.821656	0.738586	-1.23174	0.241956	MLL3;CELF1;STYX;MLL;ELAVL2
H3K9ac Colonic Mucosa	0.781116	0.693819	-0.950661	0.234844	MLL3;OIP5-AS1;STYX
H4K5ac IMR90	0.691507	0.600288	-0.615737	0.227134	CELF1;OIP5-AS1;TP53INP1;MLL
H3K4me1 Mesenchymal Stem Cell Derived Adipocyte Cultured Cells	0.725718	0.659202	-0.701002	0.224737	BCL11A;ELAVL2
H3K27me3 Duodenum Mucosa	0.543284	0.50328	-0.359031	0.219053	ELAVL2
H3K4me3 Neurosphere Cultured Cells Cortex Derived	0.798864	0.686006	-0.940431	0.211188	MLL3;CELF1;OIP5-AS1;STYX;TP53INP1;MLL
H3K4me1 Chondrocytes from Bone Marrow Derived Mesenchymal Stem Cell Cultured Cells	0.730666	0.664309	-0.655341	0.205645	BCL11A;STYX
H3K9ac Duodenum Mucosa	0.802386	0.717076	-0.904082	0.199047	MLL3;CELF1;OIP5-AS1;STYX
H3K27me3 iPS-20b	0.564793	0.524094	-0.334447	0.191068	TP53INP1
H3K4me1 H1 Derived Mesenchymal Stem Cells	0.770592	0.706083	-0.620308	0.16165	BCL11A;MLL
H3K9ac Rectal Smooth Muscle	0.745546	0.679757	-0.526078	0.154477	MLL3;STYX
H3K9ac Penis Foreskin Keratinocyte Primary Cells	0.761862	0.673158	-0.540755	0.14708	OIP5-AS1;STYX;TP53INP1;MLL
H3K56ac H9	0.726029	0.659523	-0.441475	0.141345	OIP5-AS1;ELAVL2
H3K4me1 Muscle Satellite Cultured Cells	0.857668	0.801629	-0.877975	0.134803	CELF1;BCL11A;OIP5-AS1;ELAVL2
H3K4me1 IMR90	0.837699	0.779052	-0.690433	0.122274	CELF1;MLL
H3K27me3 iPS-15b	0.611861	0.570005	-0.236826	0.116341	TP53INP1;ELAVL2
H3K4me1 H1 BMP4 Derived Trophoblast Cultured Cells	0.782496	0.71875	-0.473049	0.116023	CELF1;MLL
H3K4me1 H1	0.874273	0.82079	-0.858019	0.115286	CELF1;OIP5-AS1;STYX
H3K4me1 CD8 Naive Primary Cells	0.781609	0.717803	-0.44632	0.109973	BCL11A;TP53INP1
H3K4me3 Adipose Derived Mesenchymal Stem Cell Cultured Cells	0.914277	0.850332	-1.00912	0.090439	MLL3;CELF1;BCL11A;OIP5-AS1;STYX;ELAVL2
H3K79me1 IMR90	0.714754	0.672461	-0.261882	0.0879443	STYX
H3K27ac CD4+ CD25- CD45RA+ Naive Primary Cells	0.788282	0.724947	-0.357425	0.085031	MLL3;TP53INP1
H3K4me3 Fetal Brain	0.918025	0.855277	-0.933142	0.0798124	MLL3;OIP5-AS1;STYX;TP53INP1
H3K4me1 Neurosphere Cultured Cells Cortex Derived	0.88361	0.831742	-0.643941	0.0796811	BCL11A;STYX
H2BK5ac H9	0.655201	0.612775	-0.187296	0.079191	BCL11A
H3K4me3 Duodenum Smooth Muscle	0.916226	0.871236	-0.743879	0.065084	STYX;ELAVL2
H3K4me1 Colonic Mucosa	0.903831	0.855974	-0.619984	0.0626882	OIP5-AS1;TP53INP1;MLL;ELAVL2
H3K4me1 Peripheral Blood Mononuclear Primary Cells	0.702931	0.660518	-0.176483	0.0622096	BCL11A;TP53INP1
H3K27ac Mobilized CD34 Primary Cells	0.804704	0.719639	-0.253127	0.0549998	MLL3;CELF1;BCL11A;STYX
H3K27ac CD4+ CD25int CD127+ Tmem Primary Cells	0.841044	0.782802	-0.317222	0.0549146	MLL3;OIP5-AS1;STYX
H3K27me3 H1 BMP4 Derived Trophoblast Cultured Cells	0.684175	0.641669	-0.132173	0.0501652	TP53INP1
H3K4me1 Mobilized CD34 Primary Cells	0.949386	0.898934	-0.860272	0.0446826	CELF1;STYX;ELAVL2
H3K4me3 CD19 Primary Cells	0.911962	0.847299	-0.353287	0.0325578	MLL3;CELF1;OIP5-AS1;MLL;ELAVL2
H3K79me1 H1	0.832203	0.794452	-0.166782	0.0306345	TP53INP1
H3K4me1 Penis Foreskin Fibroblast Primary Cells	0.826584	0.788443	-0.145316	0.0276759	BCL11A
H3K27me3 Colonic Mucosa	0.728345	0.686255	-0.0858283	0.0272059	MLL
H2BK15ac IMR90	0.735176	0.693214	-0.0694418	0.0213634	OIP5-AS1;STYX
H3K4me1 Skeletal Muscle	0.844776	0.807979	-0.12445	0.0209926	BCL11A
H3K4me1 Bone Marrow Derived Mesenchymal Stem Cell Cultured Cells	0.915425	0.886726	-0.224255	0.0198167	OIP5-AS1
H3K4me1 Brain Mid Frontal Lobe	0.909784	0.880217	-0.180675	0.0170825	ELAVL2
H3K4me1 Breast vHMEC	0.899291	0.868235	-0.16079	0.0170675	OIP5-AS1
H3K4me1 CD4+ CD25- Th Primary Cells	0.949304	0.927096	-0.312096	0.0162372	BCL11A
H3K4me3 Neurosphere Cultured Cells Ganglionic Eminence Derived	0.978344	0.956194	-0.738153	0.0161612	MLL3;OIP5-AS1;STYX;TP53INP1;MLL
H3K4me3 Brain Germinal Matrix	0.978535	0.956498	-0.719919	0.015621	MLL3;CELF1;OIP5-AS1;STYX
H3K4me1 Stomach Mucosa	0.850255	0.81391	-0.0951879	0.0154413	STYX
H3K4me1 CD4 Naive Primary Cells	0.942715	0.919037	-0.255045	0.0150454	OIP5-AS1
H3K27ac Brain Mid Frontal Lobe	0.88464	0.85174	-0.118635	0.0145417	MLL3;OIP5-AS1
H3K4me1 CD4 Memory Primary Cells	0.964174	0.945811	-0.39409	0.0143777	BCL11A
H3K4me1 Stomach Smooth Muscle	0.957138	0.936852	-0.321058	0.014065	ELAVL2
H3K4me3 CD4+ CD25int CD127+ Tmem Primary Cells	0.940734	0.902624	-0.229954	0.014049	MLL3;CELF1;OIP5-AS1;STYX
H3K4me1 CD8 Memory Primary Cells	0.912952	0.883867	-0.147674	0.0134489	BCL11A
H3K4me1 Brain Inferior Temporal Lobe	0.924797	0.897656	-0.127642	0.00997922	OIP5-AS1
H3K4me1 CD4+ CD25- IL17+ PMA-Ionomcyin stimulated Th17 Primary Cells	0.880339	0.846945	-0.0777474	0.00990874	BCL11A
H3K9ac Adult Kidney	0.883912	0.850927	-0.0793947	0.00979711	STYX
H3K4me1 Fetal Lung	0.985666	0.974997	-0.576391	0.00832173	STYX
H3K4me3 CD3 Primary Cells	0.977242	0.954459	-0.35605	0.0081965	MLL3;OIP5-AS1;STYX;MLL
H3K9ac Adult Liver	0.913235	0.884194	-0.0751192	0.00681796	MLL3;BCL11A
H3K4me1 Brain Anterior Caudate	0.93023	0.904066	-0.0823154	0.00595336	BCL11A
H3K4me3 Treg Primary Cells	0.972415	0.956604	-0.208343	0.00582788	ELAVL2
H3K4me1 Neurosphere Cultured Cells Ganglionic Eminence Derived	0.968199	0.951036	-0.179542	0.00580244	BCL11A
H3K4me1 iPS DF 19.11	0.938663	0.914139	-0.0807083	0.00510873	TP53INP1
H3K4me1 CD34 Cultured Cells	0.957744	0.937617	-0.0817495	0.00352953	STYX
H3K4me1 H1 BMP4 Derived Mesendoderm Cultured Cells	0.917567	0.889211	-0.0316972	0.00272691	ELAVL2
H4K8ac H9	0.876092	0.84223	-0.00293472	0.000388215	MLL
H3K9me3 Stomach Smooth Muscle	1	1	1.25526	1.10391e-10	ELAVL2
H3K9me3 Colon Smooth Muscle	1	1	1.11026	8.204e-11	ELAVL2
H3K27me3 Brain Mid Frontal Lobe	1	1	1.10932	6.18728e-11	ELAVL2
H2AK5ac IMR90	1	1	0.753127	2.77934e-11	TP53INP1
H3K27me3 Brain Substantia Nigra	1	1	0.979654	2.34146e-11	ELAVL2
H3K79me1 H9	1	1	0.594227	2.24371e-11	MLL
H3K9me3 Th17 Primary Cells	1	1	1.10469	2.07657e-11	ELAVL2
H3K9ac Adipose Nuclei	1	1	0.480702	1.25664e-11	CELF1
H3K27ac CD4+ CD25- IL17+ PMA-Ionomcyin stimulated Th17 Primary Cells	1	1	0.331767	4.9768e-12	MLL3
H3K9me3 CD8 Memory Primary Cells	1	1	0.891911	4.25418e-12	ELAVL2
H3K27me3 Rectal Smooth Muscle	1	1	0.794738	3.32217e-12	ELAVL2
H3K4me1 iPS DF 6.9	1	1	0.293502	2.2358e-12	CELF1;TP53INP1;ELAVL2
H3K27me3 Mobilized CD34 Primary Cells	1	1	0.629793	1.57099e-12	ELAVL2
H3K4me1 Brain Substantia Nigra	1	1	0.241805	1.47415e-12	BCL11A
H3K4me1 Breast Myoepithelial Cells	1	1	0.151101	-2.85214e-12	TP53INP1
H3K4me1 Fetal Brain	1	1	-0.334211	-3.99641e-12	CELF1
H2BK12ac IMR90	1	1	0.673851	-5.01543e-12	OIP5-AS1
H3K27me3 Chondrocytes from Bone Marrow Derived Mesenchymal Stem Cell Cultured Cells	1	1	1.01994	-8.89503e-12	ELAVL2
H3K9me3 Adult Kidney	1	1	0.990617	-1.84927e-11	ELAVL2
H3K9me1 IMR90	1	1	0.655658	-2.56311e-11	CELF1
H3K27ac CD4 Memory Primary Cells	0.955367	0.92241	0.0368963	-0.00168469	MLL3;OIP5-AS1;STYX
H3K4me3 CD4+ CD25- CD45RO+ Memory Primary Cells	0.979151	0.96575	0.086499	-0.00182249	OIP5-AS1;STYX
H3K27ac CD4+ CD25- CD45RO+ Memory Primary Cells	0.956162	0.935626	0.111577	-0.00500176	MLL3
H3K23ac H9	0.778713	0.73804	0.0428862	-0.0107264	CELF1
H3K27me3 H1	0.890259	0.858036	0.0930342	-0.0108145	MLL
H3K56ac IMR90	0.935097	0.90986	0.34065	-0.0228593	CELF1;OIP5-AS1

### Sheet: TF-LOF from GEO
Table S7 b: List of target genes dysregulated during perturbation of TFs from GEO
Term	Pubmed ID	P-value	Adjusted P-value	Old P-value	Old Adjusted P-value	Z-score	Combined Score	Genes
rnf2__u2os_osteosarcoma_lof_human_gpl570_gse23035_up	20805357	0.000694035	0.0437242	1.89964e-05	0.00119677	-1.13122	3.54054	BCL11A;CELF1;OIP5-AS1;TP53INP1;STYX;MLL;ELAVL2
stat3_00000000_a549_lof_human_gpl571_gse42979_down		0.0569392	0.327926	0.0340048	0.148558	-1.77786	1.98225	CELF1
myb__primary_monocytes_gof_human_gpl570_gse2816_down	16205643	0.101958	0.327926	0.0612316	0.184576	-1.60139	1.7855	CELF1
ctnnb1__ls174t_lof_human_gpl570_gds4386_up	21914722	0.106266	0.327926	0.0276339	0.148558	-1.55169	1.73008	BCL11A;OIP5-AS1;TP53INP1
yy2__hela_lof_human_gpl570_gds3788_down	20215434	0.112464	0.327926	0.0676564	0.184576	-1.53547	1.71199	OIP5-AS1
myb__mcf7_gof_human_gpl96_gse2815_down	16205643	0.105956	0.327926	0.0636731	0.184576	-1.50788	1.68124	CELF1
hsf1__rko_colon_carcinoma_lof_human_gpl6244_gse12762_up	19179333	0.0166565	0.327926	0.0060346	0.12289	-1.46197	1.63005	MLL3;STYX
nod2__hek293_lof_human_gpl570_gds4416_down	21335489	0.0420512	0.327926	0.0156138	0.12289	-1.44493	1.61105	CELF1;STYX
foxa1__lncap_lof_human_gpl10558_gse37314_up	23539448	0.108491	0.327926	0.0652239	0.184576	-1.40593	1.56756	CELF1
myb__primary_monocytes_gof_human_gpl570_gse2816_up	16205643	0.120719	0.327926	0.0727245	0.184576	-1.32872	1.48148	STYX
yy1__hela_lof_human_gpl570_gds3788_down	20215434	0.137381	0.327926	0.0830062	0.184576	-1.31698	1.46839	BCL11A
rnf2__92dot1_lof_human_gpl10558_gse24896_down	21051595	0.11678	0.327926	0.0703036	0.184576	-1.25357	1.39769	MLL3
bmi1__medulloblastoma_lof_human_gpl570_gds2724_up	17452456	0.113472	0.327926	0.0126986	0.12289	-1.17002	1.30454	CELF1;BCL11A;OIP5-AS1;STYX;TP53INP1
pou5f1__human_embryonic_stem_cells_hesc_lof_human_gpl6947_gse21135_down	20526341	0.14054	0.327926	0.0849636	0.184576	-1.15925	1.29252	STYX
sin3a__mcf7_lof_human_gpl570_gds4388_up	22783022	0.112118	0.327926	0.0195064	0.12289	-1.11414	1.24223	BCL11A;STYX;TP53INP1;ELAVL2
znf148__erythroblast_lof_human_gpl571_gse31092_down	21828133	0.189722	0.346286	0.115789	0.200024	-1.00073	1.06126	BCL11A
ctnnb1__myeloma_lof_human_gpl570_gds3578_up	19652203	0.392118	0.504151	0.0897033	0.186009	-1.22665	0.840107	BCL11A;CELF1;OIP5-AS1;TP53INP1;ELAVL2
ccnd1__imr_neuroblastoma_lof_human_gpl570_gse8866_up	18413728	0.281354	0.427375	0.175122	0.2561	-0.722287	0.61401	TP53INP1
foxa1__mcfdash7_lof_human_gpl10558_gse25315_up	21151129	0.41919	0.52818	0.269986	0.333512	-0.921104	0.587958	TP53INP1
pcgf2__medulloblastoma_lof_human_gpl570_gds2724_up	17452456	0.349852	0.45918	0.0771052	0.184576	-0.733972	0.571259	CELF1;BCL11A;OIP5-AS1;TP53INP1;STYX;ELAVL2
erg__huvec_lof_human_gpl570_gds3557_down	19359602	0.34717	0.45918	0.219483	0.282193	-0.725387	0.564577	OIP5-AS1
hsf1__hela_lof_human_gpl571_gds1733_up	17216044	0.594942	0.681479	0.404461	0.447036	-0.592839	0.227348	CELF1
gata3__mda_mb_231_gof_human_gpl570_gds4080_up	21892208	0.562157	0.668224	0.282501	0.342261	-0.393902	0.158794	CELF1;OIP5-AS1
tardbp__hek293e_lof_human_gpl570_gds3730_up	19910924	0.680781	0.752442	0.36988	0.423681	-0.26629	0.0757412	TP53INP1;ELAVL2
ncoa__ly2_lof_human_gpl570_gds4095_up	22072566	1	1	1	1	-1.64327	0	OIP5-AS1
ets_00000000_2008_ovarian_cancer_cells_gof_human_gpl6244_gse21129_up		0.883791	0.943709	0.696575	0.743801	0.0890458	-0.00515912	BCL11A;TP53INP1

### Sheet: Stemness TFs - ChEA
Table S7 c: List of stmeness associated TF bindings by ChIP-Enrichment Analysis with predicated candidate genes from various studies
Term	PMID	P-value	Adjusted P-value	Old P-value	Old Adjusted P-value	Z-score	Combined Score	Genes
Selected candidate genes
MYC__ChIP-Seq_BL_Human	22102868	0.0378531	0.648642	0.0052307	0.0960089	-3.02451	1.30923	MLL
NANOG__ChIP-ChIP_MESCs_Mouse	18347094	0.0336492	0.648642	0.00181565	0.0704512	-1.89724	0.821265	MLL3
OCT4__ChIP-Seq_ESCs_Human	19829295	0.0380595	0.648642	0.00207889	0.0704512	-1.50758	0.652593	CELF1;MLL
NANOG__ChIP-Seq_MESCs_Mouse	18692474	0.109576	0.648642	0.0069078	0.102879	-1.36093	0.589113	MLL3
SOX2__ChIP-Seq_LN229_Gbm	21211035	0.14304	0.648642	0.00949387	0.107246	-1.24366	0.538351	MLL3
KLF4__Chip-Seq_PDAC-Cell_line_Human	26769127	0.5696	0.648642	0.252031	0.285202	-0.293924	0.127232	MLL
NANOG__ChIP-Seq_ESCs_Human	20526341	0.5696	0.648642	0.252031	0.285202	-0.20972	0.0907825	MLL
OCT4__ChIP-Seq_ESCs_Human	20526341	0.5696	0.648642	0.252031	0.285202	-0.0502201	0.021739	MLL
SOX2__Chip-Seq_ESCs_Mouse	18555785	0.5696	0.648642	0.252031	0.285202	-0.0453689	0.0196391	CELF1
Other candidate genes
SOX2__ChIP-ChIP_HESCs_Human	16153702	0.410429	0.648642	0.168247	0.285202	-2.17975	0.943561	ELAVL2
KLF4__ChIP-ChIP_MESCs_Mouse	19030024	0.116619	0.648642	0.0176739	0.130038	-1.76599	0.764453	BCL11A;ELAVL2
NANOG__ChIP-ChIP_MESCs_Mouse	18358816	0.398738	0.648642	0.162647	0.285202	-1.46486	0.634099	ELAVL2
NANOG__ChIP-Seq_MEFs_Mouse	18692474	0.185237	0.648642	0.0299619	0.130038	-1.40502	0.6082	BCL11A;ELAVL2
MYC__ChIP-ChIP_AK7_Human	19915707	0.339493	0.648642	0.0627558	0.222528	-1.35525	0.586654	STYX;ELAVL2
MYC__ChIP-ChIP_MEDULLOBLASTOMA_Human	20876797	0.44192	0.648642	0.183661	0.285202	-1.30355	0.564272	BCL11A
OCT4__ChIP-Seq_MEFs_Mouse	18692474	0.185683	0.648642	0.0300461	0.130038	-1.23785	0.535835	BCL11A;ELAVL2
MYC__ChIP-ChIP_MESCs_Mouse	19030024	0.188699	0.648642	0.0133458	0.130038	-0.77537	0.335638	BCL11A;STYX;ELAVL2
SOX2__ChIP-Seq_MEFs_Mouse	18692474	0.567875	0.648642	0.251033	0.285202	-0.627618	0.27168	ELAVL2
SOX2__ChIP-Seq_ESCs_Human	19829295	0.5696	0.648642	0.252031	0.285202	-0.433707	0.187741	ELAVL2
MYC__ChIP-Seq_ESCs_Human	19829295	0.5696	0.648642	0.252031	0.285202	-0.413154	0.178844	ELAVL2
NANOG__Chip-Seq_ESCs_Mouse	18555785	0.5696	0.648642	0.252031	0.285202	-0.247621	0.107189	ELAVL2
NANOG__ChIP-Seq_ESCs_Human	19829295	0.5696	0.648642	0.252031	0.285202	-0.186401	0.0806882	ELAVL2
OCT4__ChIP-Seq_ESCs_Mouse	21477851	0.5696	0.648642	0.252031	0.285202	-0.167083	0.0723258	BCL11A
SOX2__ChIP-Seq_SW620_Human	20726797	0.666385	0.718189	0.312345	0.335441	-0.0766448	0.0253712	ELAVL2
MYC__Chip-Seq_CORNEA_Mouse	27129775	0.5696	0.648642	0.252031	0.285202	0.056123	-0.0242942	STYX
MYC__ChIP-ChIP_MESCs_Mouse	18358816	0.776242	0.792918	0.395263	0.404136	0.398883	-0.0925549	ELAVL2
SOX2__ChIP-Seq_MESCs_Mouse	18692474	0.765892	0.788476	0.386527	0.398279	0.38964	-0.0925994	ELAVL2
